# Upper respiratory microbial communities of healthy populations are shaped by niche and age

**DOI:** 10.1101/2024.04.14.589416

**Authors:** Susan Zelasko, Mary Hannah Swaney, Shelby Sandstrom, Timothy C. Davenport, Christine M. Seroogy, James E. Gern, Lindsay R. Kalan, Cameron R. Currie

**Affiliations:** Department of Bacteriology, University of Wisconsin-Madison, Madison, Wisconsin, USA; Microbiology Doctoral Training Program, University of Wisconsin-Madison, Madison, Wisconsin, USA; Department of Medical Microbiology and Immunology, School of Medicine and Public Health, University of Wisconsin-Madison, Madison, Wisconsin, USA; Department of Pediatrics, University of Wisconsin School of Medicine and Public Health, Madison, WI, USA; Department of Medicine, University of Wisconsin School of Medicine and Public Health, Madison, WI, USA; M.G. DeGroote Institute for Infectious Disease Research, David Braley Centre for Antibiotic Discovery, Department of Biochemistry and Biomedical Sciences, McMaster University, Hamilton, Ontario, Canada

## Abstract

**Background:** Alterations in upper respiratory microbiomes have been implicated in shaping host health trajectories, including by limiting mucosal pathogen colonization. However, limited comparative studies of respiratory microbiome development and functioning across age groups have been performed. Herein, we perform shotgun metagenomic sequencing paired with pathogen inhibition assays to elucidate differences in nasal and oral microbiome composition and functioning across healthy 24-month-old infant (n=229) and adult (n=100) populations.

**Results:** We find that beta diversity of nasal and oral microbiomes varies with age, with nasal microbiomes showing greater population-level variation compared to oral microbiomes. Infant microbiome alpha diversity was significantly lower across nasal samples and higher in oral samples, relative to adults. Accordingly, we demonstrate significant differences in genus- and species-level composition of microbiomes between sites and age groups. Antimicrobial resistome patterns likewise varied across body sites, with oral microbiomes showing higher resistance gene abundance compared to nasal microbiomes. Biosynthetic gene clusters encoding specialized metabolite production were found in higher abundance across infant oral microbiomes, relative to adults. Investigation of pathogen inhibition revealed greater inhibition of gram-negative and gram-positive bacteria by oral commensals, while nasal isolates had higher antifungal activity.

**Conclusions:** In summary, we identify significant differences in the microbial communities inhabiting nasal and oral cavities of healthy infants relative to adults. These findings inform our understanding of the interactions impacting respiratory microbiome composition and functioning, with important implications for host health across the lifespan.
