## Supplemental Table S2 for "Upper respiratory microbial communities of healthy populations are shaped by niche and age"

	logFC	logCPM	PValue	FDR	topDE
ICR-Mc	-10.37920213	16.43821017	1.36521994492011e-84	3.76800704797952e-82	Nasal
PC1 beta-lactamase (blaZ)	-8.341145295	14.03941891	9.72273403741186e-79	1.34173729716284e-76	Nasal
msrA	-7.245603822	13.01676062	7.26335757025306e-70	5.7740696540339e-68	Nasal
norC	-9.237731189	14.80288382	8.3682168899042e-70	5.7740696540339e-68	Nasal
cmx	-7.425063217	13.23450406	1.81048394491715e-68	9.99387137594268e-67	Nasal
Staphylococcus aureus LmrS	-8.702600183	14.16893655	1.26308158646673e-66	5.81017529774697e-65	Nasal
mepA	-8.987537691	14.47082318	4.23950776749052e-66	1.67157734832483e-64	Nasal
sdrM	-8.709073817	14.16510686	2.80529314963565e-65	9.67826136624298e-64	Nasal
tet(K)	-7.789995242	13.54162694	8.18993303190899e-64	2.29932391113123e-62	Nasal
norA	-7.269453895	13.2272326	8.3308837359827e-64	2.29932391113123e-62	Nasal
tet(38)	-8.943332108	14.48518717	3.76420520935632e-63	9.44473307074858e-62	Nasal
Staphylococcus aureus norA	-8.03264309	13.49696914	8.06278204830194e-61	1.85443987110945e-59	Nasal
kdpD	-9.512631738	15.13752301	5.00093821365603e-58	1.06173765151466e-56	Nasal
mgrA	-7.480626206	13.17151713	1.51473616169436e-57	2.98619414734031e-56	Nasal
arlS	-7.393255543	13.67650476	1.0979979764935e-52	2.02031627674803e-51	Nasal
ErmC	-8.523653557	14.1874489	2.5313911813648e-52	4.36664978785427e-51	Nasal
mphC	-6.112007379	12.32459937	1.24980388677104e-51	2.02909336911064e-50	Nasal
rpoB2	-3.438034121	15.96310318	1.6133431583355e-51	2.4737928427811e-50	Nasal
mepR	-7.060514718	12.63934546	3.54771316609014e-51	5.15352017810989e-50	Nasal
ANT(4')-Ia	-5.397943502	12.11058218	2.35463418242455e-49	3.24939517174587e-48	Nasal
sul1	-6.441471403	12.57869435	3.84087847637231e-48	5.0480117118036e-47	Nasal
APH(3')-IIIa	-6.760471883	13.16805773	3.82035370744996e-41	4.79280737843722e-40	Nasal
mdtP	-5.800683533	12.09593041	6.816518128337e-41	8.1798217540044e-40	Nasal
mecA	-5.300494902	12.00780042	6.56429549370859e-39	7.47700974191912e-38	Nasal
arlR	-5.970961868	12.57482241	6.77265375173833e-39	7.47700974191912e-38	Nasal
dfrC	-5.871745208	12.43363782	2.70853149067426e-38	2.87521035163883e-37	Nasal
ErmT	-4.67530779	11.82308731	4.79700215741622e-38	4.9036022053588e-37	Nasal
Bifidobacterium adolescentis rpoB mutants conferring resistance to rifampicin	-3.539122122	16.08395876	5.31809286840136e-38	5.24212011313849e-37	Nasal
Corynebacterium striatum tetA	-5.036180583	11.94371136	1.24889674476437e-37	1.18860517777575e-36	Nasal
leuO	-5.489261579	12.06795338	3.50356709229979e-37	3.2232817249158e-36	Nasal
ANT(9)-Ib	-6.133711166	12.08601411	4.19957816705255e-37	3.7389792713113e-36	Nasal
lnuA	-5.64158329	12.01013242	6.89565092115188e-37	5.9474989194935e-36	Nasal
AAC(6')-Ib7	-4.957161058	11.89083957	3.92143633931149e-36	3.27974675651506e-35	Nasal
SAT-4	-6.024449227	12.22184615	8.64581391887547e-35	7.0183665929695e-34	Nasal
Escherichia coli mdfA	-6.266046882	12.53591239	3.87442677827637e-34	3.05526225944079e-33	Nasal
AcrE	-4.837372639	11.83845872	6.61480791546906e-33	5.07135273519294e-32	Nasal
mdtA	-4.851531924	11.81126593	6.25717806315685e-32	4.66751660927376e-31	Nasal
mdtO	-6.089027265	12.27808166	3.03862276410607e-31	2.20699969182441e-30	Nasal
tet(Q)	-4.062997823	15.12035029	4.11107275512635e-31	2.90937456516634e-30	Nasal
mecR1	-4.491313853	11.75860696	5.71564310777805e-31	3.94379374436685e-30	Nasal
PmrF	-5.066558233	11.90803317	2.50224394169623e-30	1.68443738514185e-29	Nasal
acrB	-5.621008426	13.11141929	5.76124204085477e-29	3.78595905541885e-28	Nasal
ErmX	-4.825279326	15.55137455	8.78853703618042e-29	5.64101446973441e-28	Nasal
YojI	-4.695041532	11.83485961	1.77197797238051e-28	1.11151345540232e-27	Nasal
mdtC	-6.058684601	12.70859173	7.1559835806017e-27	4.38900326276904e-26	Nasal
AcrS	-4.319016614	11.73421621	2.54320420604382e-26	1.52592252362629e-25	Nasal
kdpE	-4.226023839	11.69996932	7.46824025561612e-26	4.38560491606393e-25	Nasal
mdtF	-6.439337415	12.83907522	1.44173564288566e-25	8.28997994659254e-25	Nasal
emrY	-5.591438388	12.1346188	1.15263574426303e-24	6.49239725339993e-24	Nasal
mdtB	-5.406888241	12.70967485	2.02678448435724e-24	1.1187850353652e-23	Nasal
AcrF	-6.334012638	13.02333275	4.46421321443155e-24	2.41592715133943e-23	Nasal
Staphylococcus aureus mupA conferring resistance to mupirocin	-5.104154761	12.20593129	1.0140636717207e-23	5.38233794990218e-23	Nasal
LptD	-4.471164495	11.80700434	2.74899025856001e-23	1.43154964408031e-22	Nasal
mdtH	-4.655774374	11.86377889	3.52763089522772e-23	1.80301134644972e-22	Nasal
cpxA	-5.328216274	12.04468724	4.71404867706883e-23	2.36559533612908e-22	Nasal
acrD	-6.161221898	12.72561854	6.48641336457043e-23	3.19687515825257e-22	Nasal
mdtN	-4.666810216	11.80690145	7.71551570570622e-23	3.73593392065775e-22	Nasal
OmpA	-5.338582141	12.09405245	1.32329203674662e-22	6.29704486451841e-22	Nasal
ICR-Mo	-4.244237495	11.75046011	1.65567946762577e-22	7.74521242482563e-22	Nasal
eptB	-4.365149894	11.74705092	3.6170780852617e-22	1.66385591922038e-21	Nasal
23S rRNA (adenine(2058)-N(6))-methyltransferase Erm(A)	-5.093121995	11.97423413	3.38724746367481e-21	1.53259065569549e-20	Nasal
msbA	-4.511851329	12.03903958	6.78308171376403e-21	3.0195654080627e-20	Nasal
adeJ	-3.845863049	11.70304435	1.14098843350492e-20	4.99861599440251e-20	Nasal
mdtE	-4.821532624	11.89871265	2.81358236282098e-20	1.21335739396655e-19	Nasal
evgS	-5.63760973	12.5408053	3.99747680531444e-20	1.69739015117967e-19	Nasal
mdtG	-4.782880247	11.8411387	7.34278028996797e-20	3.07061721216842e-19	Nasal
TolC	-5.462825432	12.20745705	1.29862440091875e-19	5.34955723363544e-19	Nasal
CRP	-4.573786719	11.98551382	2.31411095310595e-19	9.39256798613592e-19	Nasal
emrR	-3.423517569	11.56223533	2.43989808470696e-19	9.75959233882782e-19	Nasal
MexF	-3.860201613	11.82377494	6.09178563587936e-18	2.40190405071815e-17	Nasal
ugd	-3.948000153	11.72929058	1.42714210261017e-17	5.54776366648461e-17	Nasal
bacA	-3.639348435	11.6355555	5.78220814976597e-17	2.21651312407696e-16	Nasal
ceoB	-3.278492442	11.63980075	1.62276655454425e-16	6.13539135690703e-16	Nasal
mexN	-3.501386374	11.66552361	1.81494621415907e-16	6.7692588528095e-16	Nasal
ANT(9)-Ia	-3.083882445	11.51751831	4.81239205227219e-16	1.77096027523617e-15	Nasal
CblA-1	-2.876185901	11.52938335	9.58082488782131e-16	3.47935219610353e-15	Nasal
MuxC	-3.376411903	11.66441098	9.97221536651245e-16	3.57445641708758e-15	Nasal
mdtM	-3.693029466	11.65933724	1.53400345667237e-15	5.42801223130222e-15	Nasal
tet(C)	-4.927716819	15.12777824	3.27416382118714e-15	1.14388508183247e-14	Nasal
eptA	-4.58392949	12.05109818	4.44573052104212e-15	1.53377702975953e-14	Nasal
oqxA	-2.895143372	11.49861368	5.68652415936587e-15	1.93763045430244e-14	Nasal
H-NS	-3.606411424	11.63930914	6.79564265934556e-15	2.28731387070655e-14	Nasal
Enterobacter cloacae acrA	-2.922538715	11.49042729	1.77586025869669e-14	5.90527025783479e-14	Nasal
aad(6)	-2.976098243	11.52915763	2.24952870449967e-14	7.39130860049891e-14	Nasal
Staphylococcus aureus FosB	-3.017730869	11.52648478	2.59846618681714e-14	8.43737255954741e-14	Nasal
lnuC	-3.666199961	11.67571304	2.15299890951106e-13	6.90962440726804e-13	Nasal
evgA	-3.605807142	11.65251618	2.1952510917007e-13	6.96424484263671e-13	Nasal
Bifidobacterium bifidum ileS conferring resistance to mupirocin	-1.83963271	13.98379276	2.3916041048094e-13	7.50094014690221e-13	Nasal
mecI	-2.71184064	11.486779	3.27381458337495e-13	1.01525036518144e-12	Nasal
hmrM	-2.221590558	14.45303242	3.34053561235124e-13	1.02443092112105e-12	Nasal
vanR gene in vanG cluster	-2.509970574	11.41936785	3.73517464149232e-13	1.13286615500206e-12	Nasal
oleC	-3.213777937	11.66885759	4.74794410069206e-13	1.42438323020762e-12	Nasal
Klebsiella pneumoniae OmpK37	-3.456542009	11.63923745	6.77303466168758e-13	2.0100618995976e-12	Nasal
oqxB	-3.75315349	11.77959979	5.56969205391833e-12	1.6181421125068e-11	Nasal
ArnT	-2.712688683	11.51941418	1.38004268677575e-11	3.96762272448028e-11	Nasal
adeH	-2.538786422	11.47934609	3.42220489218601e-11	9.7374077344674e-11	Nasal
TriC	-3.02834032	11.66085483	6.45856567443901e-11	1.80056982438906e-10	Nasal
LpsA	-2.743329746	12.61930297	7.51475628194153e-11	2.07407273381586e-10	Nasal
tet(40)	-2.368694379	11.45927939	1.14694200942982e-10	3.10349014316305e-10	Nasal
ErmG	-2.479271083	11.49176454	1.19626779461264e-10	3.20553311954454e-10	Nasal
smeF	-2.565812315	11.52947256	1.2779963718343e-10	3.39160575602178e-10	Nasal
gadX	-3.423151471	11.67664704	1.70850832898308e-10	4.44856885659747e-10	Nasal
Mef(En2)	-3.034354652	11.6384956	3.08158253185676e-10	7.80290622745381e-10	Nasal
gadW	-3.090731835	11.57466005	4.26400158527965e-10	1.06987676139744e-09	Nasal
smeB	-2.636199468	11.9457489	5.1574175100776e-10	1.27093502926912e-09	Nasal
emrK	-3.457225739	11.80526048	1.25323359706721e-09	3.06099533442965e-09	Nasal
adeG	-2.185328081	11.46767819	1.56972125792203e-09	3.80037778233755e-09	Nasal
emrA	-2.88187562	12.24771324	1.6238398910153e-09	3.86361905103641e-09	Nasal
marA	-2.172014401	11.47087532	1.83363176751483e-09	4.28883362571266e-09	Nasal
arnA	-2.04539056	11.43133719	4.29120617586e-09	9.869774204478e-09	Nasal
tet(33)	-1.994710216	11.44874333	5.04652688610338e-09	1.1511086120368e-08	Nasal
MdtQ	-2.545665022	11.5249197	5.84157202834432e-09	1.32153596706806e-08	Nasal
MdtK	-2.293711266	11.4686235	1.33578398176598e-08	2.9973689346944e-08	Nasal
APH(6)-Ib	-1.853338302	11.43043914	2.60670200564494e-08	5.8020141415968e-08	Nasal
Nocardia farcinica rox	-1.441419363	11.40997745	6.559403786901e-08	1.44831635614774e-07	Nasal
tet(O/W/32/O)	-1.735619474	11.39835039	6.92676607795019e-08	1.5172916170748e-07	Nasal
OXA-361	-1.786294293	11.42775758	8.53260818019564e-08	1.83984363885468e-07	Nasal
MuxB	-2.263099934	12.37780166	1.3337930613627e-07	2.85369678245043e-07	Nasal
adeI	-1.913116099	11.46517095	1.42796777438448e-07	3.0316854286932e-07	Nasal
adeK	-1.517360361	11.41250896	2.05993336518202e-07	4.30713339992605e-07	Nasal
smeE	-2.468614385	11.60652707	3.06972230948216e-07	6.32271162251549e-07	Nasal
mexQ	-2.359518454	11.53252022	3.55535887749832e-07	7.26873370510767e-07	Nasal
MexE	-1.102053176	11.40058832	9.48378194673469e-07	1.91060132649546e-06	Nasal
dfrG	-1.617216408	11.39895973	9.83197184373177e-07	1.96639436874635e-06	Nasal
OprM	-1.661649962	11.42936438	1.61739211739485e-06	3.21151240576244e-06	Nasal
tet(S)	-1.389927256	11.42106101	2.47279860367059e-06	4.87494581866489e-06	Nasal
tet(H)	-1.235488187	11.38947501	3.03337683802501e-06	5.90182793578034e-06	Nasal
fusC	-1.504216947	11.40303193	3.03644770608988e-06	5.90182793578034e-06	Nasal
sdiA	-1.366598474	11.40158227	3.22515722422499e-06	6.22477897822446e-06	Nasal
FosA2	-1.655508556	11.39389846	5.23853259979707e-06	1.00405208162777e-05	Nasal
APH(3')-Ia	-2.067778287	12.49974481	5.31716934316266e-06	1.01209568187096e-05	Nasal
vgaA	-1.300229995	11.40126072	9.32868566454379e-06	1.76350496124252e-05	Nasal
Acinetobacter baumannii AbaQ	-1.298401469	11.39025049	1.246302370731e-05	2.32418550217403e-05	Nasal
tet(X1)	-1.595407406	11.42292224	1.25899719449037e-05	2.3321021857674e-05	Nasal
aadS	-1.420094371	11.39925408	1.41501296674403e-05	2.58638131669769e-05	Nasal
APH(3'')-Ia	-1.06502613	11.38940123	1.57713055287944e-05	2.84501982088056e-05	Nasal
cprR	-1.295195607	11.40035044	1.92322974114087e-05	3.44682732827844e-05	Nasal
adeF	-1.805768258	11.72717435	2.78607157560301e-05	4.866808575104e-05	Nasal
lmrD	-1.923565092	11.84772625	3.47928793129402e-05	6.03951867318962e-05	Nasal
MexK	-1.505769033	11.74764007	5.56035585315898e-05	9.47319886093751e-05	Nasal
hp1181	-1.035903142	11.38413382	0.000127821	0.000215114	Nasal
amrB	-1.408805542	11.46358334	0.000137374	0.000229789	Nasal
abeM	-1.100410822	11.39549359	0.000159196	0.000264687	Nasal
tlrC	-1.246436007	11.66254684	0.000164502	0.000271871	Nasal
vanR gene in vanN cluster	-1.182498152	11.36387736	0.000246251	0.000399795	Nasal
MexA	-1.123292112	11.38902399	0.000259026	0.000418077	Nasal
ramA	-1.215143032	11.38290656	0.000280821	0.00045062	Nasal
MexW	-1.391912291	11.41703649	0.000375172	0.000581728	Nasal
MexC	-1.162069794	11.37449345	0.000507731	0.00078287	Nasal
AxyY	-1.732519415	11.60339296	0.001285578	0.001917944	Nasal
mexY	-1.034095361	11.41921228	0.00244539	0.003533653	Nasal
Klebsiella pneumoniae KpnG	-1.928365977	11.59255533	0.002483669	0.003557226	Nasal
aadA11	-1.001491135	11.38642247	0.00248748	0.003557226	Nasal
dfrF	-0.837072981	11.38201428	1.57713055287944e-05	2.84501982088056e-05	NA
Klebsiella pneumoniae KpnE	-0.986299049	11.37659413	4.15904004178048e-05	7.12978292876654e-05	NA
Klebsiella pneumoniae acrA	-0.84385149	11.38071127	4.15904004178048e-05	7.12978292876654e-05	NA
tet(44)	-0.876889673	11.3895487	0.00017731	0.000289571	NA
ParR	-0.828607526	11.37572113	0.000304891	0.000478125	NA
norB	-0.828049903	11.37550853	0.000304891	0.000478125	NA
EXO-1	-0.827426553	11.37678896	0.000304891	0.000478125	NA
qacH	-0.931847378	11.37373232	0.000809923	0.00123502	NA
APH(9)-Ic	-0.585870743	11.36697209	0.00084876	0.00128713	NA
OprA	0.946950514	11.48380408	0.001087863	0.001631794	NA
cmlv	-0.88326756	11.3573365	0.001993495	0.00295809	NA
fusD	-0.907559808	11.36021847	0.002409411	0.003499987	NA
ANT(6)-Ib	-0.784119461	11.36664508	0.002409411	0.003499987	NA
cmrA	-0.766811907	11.36302693	0.002409411	0.003499987	NA
THIN-B	-0.761402304	11.36735616	0.002409411	0.003499987	NA
smeS	-0.748457546	11.39598475	0.004181992	0.005949638	NA
tet(Z)	-0.852465824	11.38577546	0.004280164	0.006058078	NA
HelR	-0.662876076	11.37153253	0.004331723	0.006099773	NA
mdsB	-0.775862441	11.38811319	0.006289582	0.008767296	NA
aadA6	-0.697848331	11.35862609	0.006980462	0.009681445	NA
OpmH	-0.91216799	11.39476938	0.008065494	0.011130381	NA
lmrC	0.856753851	11.45515466	0.008978673	0.012328924	NA
OprN	-0.882908382	11.36413516	0.010354106	0.014147194	NA
smeD	-0.768523352	11.39897574	0.010434265	0.014186489	NA
srmB	0.963592598	12.1063911	0.011312644	0.015305343	NA
novA	-0.939262924	11.73962134	0.011453175	0.015419885	NA
adeL	-0.7055282	11.36589204	0.01177332	0.015773963	NA
oleB	-0.950130615	11.63388092	0.012754944	0.017006592	NA
tet(O/M/O)	0.896178633	12.65952873	0.014482363	0.019125034	NA
MexD	0.903620875	11.58110282	0.017553426	0.022960879	NA
ErmY	-0.664879369	11.35042792	0.020658123	0.026519265	NA
LnuH	-0.640073062	11.35044169	0.020658123	0.026519265	NA
MexL	-0.467385606	11.35268193	0.020658123	0.026519265	NA
tet(T)	-0.272844394	11.35431641	0.020658123	0.026519265	NA
RanA	0.611372659	11.3901926	0.026202915	0.033481503	NA
MexI	-0.700854502	11.36865119	0.029459701	0.037469482	NA
lnuG	-0.261418413	11.35779627	0.029835715	0.037773658	NA
EreD	-0.828733679	11.36882307	0.031757697	0.040023399	NA
catS	0.61174906	11.38637988	0.032764138	0.041104101	NA
Pseudomonas aeruginosa CpxR	-0.756483884	11.45920302	0.034370541	0.042924296	NA
tetA(46)	0.695138948	13.36859706	0.03830377	0.047620903	NA
tet(G)	-0.777702134	11.39303019	0.0400314	0.049545589	NA
lsaC	0.702002164	14.21523908	0.043779486	0.053942581	NA
tet(39)	-0.484777142	11.34917772	0.062509426	0.076338945	NA
cfrA	-0.261529979	11.35063725	0.062509426	0.076338945	NA
APH(3'')-Ib	0.93119941	13.78680245	0.074292861	0.090329646	NA
smeC	-0.219627335	11.35761832	0.075368766	0.091235875	NA
OXA-85	0.782820309	11.38928203	0.096510804	0.116318698	NA
otr(C)	-0.687096162	11.39508808	0.113619781	0.136343737	NA
APH(6)-Id	0.600466021	13.49205017	0.158239129	0.189064933	NA
tet(37)	0.311598937	11.47878958	0.162951241	0.193855787	NA
APH(4)-Ia	0.449744437	11.36126945	0.18049981	0.213810934	NA
Erm(38)	-0.385933405	11.38317212	0.193513146	0.226407508	NA
ErmA	-0.381786369	11.34093349	0.193594826	0.226407508	NA
gimA	-0.23558999	11.34350391	0.193594826	0.226407508	NA
carA	0.750253632	11.77328088	0.252878414	0.294491317	NA
MuxA	-0.28183052	11.36428796	0.284238118	0.329620674	NA
vanR gene in vanO cluster	0.674520743	11.62186149	0.286775272	0.331171444	NA
vmlR	-0.192355309	11.36809663	0.288359086	0.331612949	NA
tet(W)	0.353109064	11.4788934	0.308214088	0.35297547	NA
Limosilactobacillus reuteri cat-TC	0.504022893	11.39148325	0.32221672	0.367486837	NA
MexB	-0.268063397	11.69224867	0.334252136	0.379644402	NA
tet(X)	-0.552084097	11.4010213	0.337020371	0.381219764	NA
tet(O/32/O)	0.296780028	11.3531918	0.347324741	0.391271953	NA
vanS gene in vanO cluster	-0.382958792	11.35925855	0.357105189	0.400654603	NA
CfxA6	-0.275686816	11.37420368	0.360594956	0.402932016	NA
ErmB	-0.42093125	12.71850776	0.404080632	0.449702638	NA
erm(56)	-0.375002697	11.35017355	0.455765626	0.505185995	NA
OprZ	0.181032067	11.3493665	0.466035582	0.514503282	NA
catQ	0.244404792	11.35095581	0.468383027	0.515034723	NA
CSP-1	0.181159704	11.35355896	0.474790271	0.520008392	NA
efrB	-0.102893292	11.3838851	0.600213543	0.654778411	NA
ErmF	-0.475738757	12.63501938	0.626807336	0.681097735	NA
dfrA26	0.149687719	11.34786653	0.675225724	0.730832549	NA
tet(32)	-0.084416363	11.71902107	0.67994169	0.733062134	NA
dfrE	-0.157087333	11.35243093	0.723467916	0.776953871	NA
msrE	-0.429096265	11.35989951	0.740724899	0.792403381	NA
tet(M)	-0.096887791	16.17151369	0.796579767	0.848864926	NA
RbpA	-0.005831522	11.35566831	0.814158068	0.864260103	NA
fusH	-0.034512853	11.38121414	0.952952146	1	NA
Clostridium sporogenes cplR	0.109246057	11.34102103	0.964895274	1	NA
vanO	0.091502754	11.34209709	0.964895274	1	NA
ANT(6)-Ia	0.089188642	11.34123764	0.964895274	1	NA
lfrA	-0.130791199	11.35820634	0.967709734	1	NA
Erm(36)	-0.168072516	11.36186284	1	1	NA
mphO	-0.152414424	11.35050918	1	1	NA
Streptomyces rimosus otr(A)	-0.105505478	11.3488409	1	1	NA
tet(L)	-0.104642164	11.3466411	1	1	NA
IreK	-0.095899027	11.37348618	1	1	NA
vgaE	0.080098806	11.33871008	1	1	NA
catII	0.075165058	11.34176438	1	1	NA
vgaB	0.075091031	11.33966292	1	1	NA
TaeA	-0.056759934	11.37364653	1	1	NA
vanR gene in vanE cluster	0.055163113	11.3378821	1	1	NA
qacL	-0.001389897	11.35890719	1	1	NA
mtrD	2.300153293	15.14095875	2.27326518694731e-12	6.67469352763252e-12	Oral
patA	1.557552863	18.2962872	4.90691769912411e-11	1.3819482499574e-10	Oral
macA	2.55344525	13.58601799	1.12092263430985e-10	3.06311531751997e-10	Oral
mel	1.62361582	17.05370572	1.3236953932334e-10	3.47942789078495e-10	Oral
tetB(60)	2.209019705	12.29779605	2.23423131472182e-10	5.76306395199273e-10	Oral
mtrE	2.715365875	13.10450059	2.90273983595993e-10	7.41811291411982e-10	Oral
patB	1.43593681	18.22605389	4.30735251717603e-10	1.07101738264918e-09	Oral
sul2	4.230447816	13.40424616	1.59917920613274e-09	3.83803009471858e-09	Oral
APH(3')-IIa	8.859712107	16.30484185	1.74299119221345e-09	4.11167153034968e-09	Oral
RlmA(II)	1.406122243	16.89365891	2.57997833332828e-09	5.98381529410593e-09	Oral
farB	2.62064305	13.09858292	7.5445430678361e-08	1.63960148560848e-07	Oral
pmrA	1.244474508	17.09316862	1.67004287989177e-07	3.51856362481013e-07	Oral
farA	2.260176878	12.34517461	2.35011234256962e-07	4.87692486127229e-07	Oral
mdeA	3.277683524	11.94259605	4.50073031086387e-07	9.13383504263549e-07	Oral
mtrC	1.808689639	13.56983146	1.19585133250772e-05	2.24527188960633e-05	Oral
mef(E)	2.037440409	11.93457874	1.29218552002281e-05	2.37762135684197e-05	Oral
tet(O)	3.262376789	13.59742046	2.29738283681571e-05	4.09082363200733e-05	Oral
mtrA	2.054908282	11.9425097	2.494341302846e-05	4.41306538195831e-05	Oral
efrA	1.388217507	11.50161729	2.74759366794908e-05	4.83016466467482e-05	Oral
tetA(60)	1.421152493	12.48645395	0.000120674	0.000204332	Oral
macB	1.202068792	14.68526671	0.000168109	0.000276179	Oral
tet(A)	2.057349829	11.72241406	0.000301065	0.000478125	Oral
tet(B)	2.008826563	12.20710107	0.000342744	0.000534448	Oral
tetB(46)	1.338679485	13.21427011	0.000512804	0.000786299	Oral
tet(35)	1.030275942	11.48427406	0.000853869	0.001287803	Oral
mdsC	1.100198261	11.43855852	0.004748078	0.006652129	Oral
smeR	1.23858576	11.62201142	0.01406774	0.018666809	Oral
OprJ	1.132825917	11.55350699	0.016002123	0.021031362	Oral
