## Supplemental Table S3 for "Upper respiratory microbial communities of healthy populations are shaped by niche and age"

	logFC	logCPM	PValue	FDR	(-)log(FDR)	topDE	site
hmrM	-7.156840415	14.43006513	1.66711577632646e-17	9.20247908532209e-16	15.03609516	Infant	Nasal
ICR-Mc	-6.386214614	16.4296311	1.61435590783447e-11	2.22781115281157e-10	9.652121626	Infant	Nasal
APH(3'')-Ib	-6.274196173	13.78123216	2.14620440243882e-20	6.5816935008124e-19	18.18166235	Infant	Oral
ANT(9)-Ib	-6.024451082	12.02026703	1.58112697377646e-07	1.45463681587434e-06	5.837245425	Infant	Nasal
sul2	-5.830940576	13.40208136	4.13835744941572e-18	9.51822213365615e-17	16.02144416	Infant	Oral
APH(6)-Id	-5.524793013	13.48981167	4.76995877651972e-19	1.1968260202904e-17	16.92196898	Infant	Oral
LpsA	-4.764255896	12.58153318	5.81039845137073e-06	3.8182618394722e-05	4.418134293	Infant	Nasal
ErmT	-4.417823416	11.81380718	2.1199662890466e-06	1.62530748826906e-05	4.789064464	Infant	Nasal
AAC(6')-Ib7	-4.333337091	11.863207	5.28725315358077e-05	0.000297813	3.526056893	Infant	Nasal
lnuA	-3.960117456	11.96036838	0.001263849	0.005129742	2.289904477	Infant	Nasal
patB	-3.812393941	18.22422572	5.25721109750056e-16	1.45099026291015e-14	13.8383355	Infant	Nasal
pmrA	-3.808861516	17.09010667	2.34261220886351e-13	4.31040646430886e-12	11.36548177	Infant	Nasal
farB	-3.682305377	13.09071895	1.35861014149584e-23	5.35680570075502e-22	21.27109411	Infant	Oral
mtrA	-3.651643591	11.93853432	1.52245794859968e-16	2.62623996133444e-15	14.58066559	Infant	Oral
SAT-4	-3.560039627	12.15055745	0.001454642	0.005735444	2.241432934	Infant	Nasal
patA	-3.412101571	18.29424819	6.57636134663761e-13	1.00837540648443e-11	10.99637775	Infant	Nasal
lmrD	-3.3617733	11.84067925	0.000212049	0.001083804	2.965049426	Infant	Nasal
RlmA(II)	-3.341101373	16.88933556	4.83704229706446e-11	6.35725559042758e-10	9.196730328	Infant	Nasal
oleC	-3.168663533	11.64881716	0.000503506	0.002316127	2.635237645	Infant	Nasal
mtrE	-3.134840822	13.09898603	5.85822546408249e-18	1.24374632929751e-16	15.90526819	Infant	Oral
APH(3')-IIIa	-3.108598769	13.06822002	0.004091201	0.014275328	1.845413919	Infant	Nasal
mtrC	-3.013953919	13.56321149	1.20477590099456e-17	2.32998911827801e-16	15.63264611	Infant	Oral
TriC	-2.950772428	11.64034562	0.000227647	0.001142373	2.942192089	Infant	Nasal
mtrD	-2.859023973	15.13965866	2.44091905306131e-19	6.73693658644922e-18	17.17153754	Infant	Oral
tet(A)	-2.798777115	11.72293624	3.25890375125696e-07	2.72562859196037e-06	5.564533324	Infant	Oral
farA	-2.768066574	12.34123508	2.90997478276017e-11	3.4919697393122e-10	9.456929528	Infant	Oral
carA	-2.644554131	11.76787164	8.61456068536519e-11	9.90674478816997e-10	9.004069025	Infant	Oral
ICR-Mo	-2.561098473	11.72304562	0.07725052	0.190367352	0.72040753	NA	Nasal
macA	-2.533032987	13.58101048	6.32878406685051e-15	9.70413556917078e-14	13.01304314	Infant	Oral
adeH	-2.528136187	11.47017323	0.003452728	0.012706039	1.8959898	Infant	Nasal
tetA(46)	-2.527947404	13.35976835	0.002017202	0.007841517	2.10559991	Infant	Nasal
MuxB	-2.511914721	12.34477009	0.056902949	0.144084532	0.841382639	NA	Nasal
MuxB	-2.36713019	12.34477009	0.007946686	0.027077598	1.567389865	Infant	Oral
ceoB	-2.312476283	11.62742875	0.000740898	0.003195124	2.495512272	Infant	Nasal
mtrD	-2.210621552	15.13965866	0.000159123	0.000844574	3.073362343	Infant	Nasal
mtrC	-2.190958516	13.56321149	0.000636654	0.002834135	2.547579452	Infant	Nasal
srmB	-2.150560067	12.09819534	3.84136628098731e-07	3.11828556927205e-06	5.506084115	Infant	Oral
tet(33)	-2.076641475	11.4404696	0.012237345	0.037949518	1.42079373	Infant	Nasal
sul1	-2.070321592	12.52954798	0.024269161	0.071258386	1.147164016	NA	Nasal
novA	-2.061837293	11.72871242	0.00459258	0.015350772	1.813869767	Infant	Nasal
MexB	-2.054965186	11.68397527	6.90485083462463e-07	5.29371897321221e-06	5.276239118	Infant	Oral
macB	-2.04634404	14.68080241	1.17224984390145e-11	1.47064071325818e-10	9.832493415	Infant	Oral
smeR	-2.03636277	11.61907761	2.59228622423844e-08	2.64989258477707e-07	6.57677173	Infant	Oral
MexK	-2.00914346	11.73544276	9.29914309946975e-07	6.93665809582068e-06	5.158849711	Infant	Oral
smeB	-1.969435923	11.91821887	0.00013609	0.000708696	3.149539987	Infant	Oral
farA	-1.910127315	12.34123508	0.006930664	0.021986935	1.657835301	Infant	Nasal
APH(6)-Ib	-1.870907172	11.42327995	0.020392364	0.060519275	1.218106282	NA	Nasal
sul2	-1.846206714	13.40208136	0.036718565	0.10236691	0.989840407	NA	Nasal
amrB	-1.837925683	11.45737321	0.015686559	0.047576816	1.322604625	Infant	Nasal
adeF	-1.822958005	11.70796887	0.096905632	0.230568573	0.637199889	NA	Nasal
OprA	-1.796685371	11.48369026	2.52205022061462e-09	2.78434344355854e-08	7.555277196	Infant	Oral
OXA-361	-1.77065495	11.42086697	0.030531357	0.086872726	1.061116551	NA	Nasal
MexD	-1.748727706	11.57999036	1.42325020804841e-05	8.72926794269692e-05	4.059022176	Infant	Oral
mdtN	-1.695794237	11.77553224	0.017583722	0.052751166	1.277767936	NA	Nasal
AxyY	-1.662481267	11.59518947	0.126073245	0.273985949	0.562271709	NA	Nasal
tetB(46)	-1.564605598	13.20254949	0.048694293	0.129227163	0.888646188	NA	Nasal
adeF	-1.562686377	11.70796887	0.0004038	0.001769027	2.75226547	Infant	Oral
mtrE	-1.534746188	13.09898603	0.004616355	0.015350772	1.813869767	Infant	Nasal
Escherichia coli mdfA	-1.514781113	12.4784827	0.09016881	0.216405143	0.664732422	NA	Nasal
PmrF	-1.509288661	11.87431955	0.029178074	0.083886961	1.076305537	NA	Nasal
emrA	-1.48223346	12.21124983	0.042235485	0.113174697	0.946250659	NA	Nasal
APH(3')-IIIa	-1.450110502	13.06822002	0.000569287	0.002376083	2.62413841	Infant	Oral
Pseudomonas aeruginosa CpxR	-1.428032225	11.45469669	0.049629703	0.130455219	0.884538541	NA	Nasal
tlrC	-1.36775944	11.65054827	0.001724999	0.006612497	2.179634544	Infant	Oral
mdtP	-1.291788193	12.05041634	0.086727349	0.209971478	0.677839696	NA	Nasal
vanR gene in vanO cluster	-1.288162249	11.6170446	0.008152102	0.027438783	1.561635155	Infant	Oral
mexY	-1.253269511	11.41361707	0.100749867	0.236574441	0.626032178	NA	Nasal
farB	-1.227995817	13.09071895	0.171281638	0.345063739	0.462100677	NA	Nasal
Acinetobacter baumannii AbaQ	-1.221697732	11.38736641	0.127842646	0.275660704	0.559625138	NA	Nasal
tet(S)	-1.198901091	11.41495377	0.030854912	0.086897508	1.060992678	NA	Nasal
mdsC	-1.179974469	11.43640731	0.075505341	0.186066734	0.730331265	NA	Oral
vgaA	-1.105325277	11.39558295	0.109067607	0.243213204	0.614012851	NA	Nasal
APH(3'')-Ia	-1.103365833	11.38540027	0.13921334	0.294153615	0.531425809	NA	Nasal
APH(3')-Ia	-1.050622847	12.48072044	0.13923328	0.320236545	0.494529109	NA	Oral
OpmH	-1.04902465	11.39122982	0.197746123	0.381663846	0.418318977	NA	Nasal
AcrF	-1.048864257	12.9580885	0.270746212	0.494873871	0.305505476	NA	Nasal
aadA11	-1.040230756	11.3841917	0.184692113	0.366726786	0.435657368	NA	Nasal
tet(G)	-1.030029152	11.38956782	0.216379707	0.411867581	0.385242391	NA	Nasal
otr(C)	-1.01144967	11.39234187	0.302768737	0.535667766	0.271104487	NA	Nasal
tet(44)	-1.000876109	11.3849427	0.149270864	0.307453421	0.51222067	NA	Nasal
Nocardia farcinica rox	-0.978989126	11.40450176	0.145298657	0.301522025	0.520680959	NA	Nasal
macA	-0.978751865	13.58101048	0.140167606	0.294153615	0.531425809	NA	Nasal
tet(Z)	-0.971214824	11.38307081	0.205251078	0.3933979	0.405167963	NA	Nasal
mel	-0.962759981	17.05047082	0.15103961	0.308792091	0.510333832	NA	Nasal
AcrS	-0.948903468	11.71266848	0.415902459	0.663520687	0.178145533	NA	Nasal
qacH	-0.929091646	11.37224114	0.268417285	0.493887804	0.306371698	NA	Nasal
OprJ	-0.925734452	11.55084469	0.016238964	0.052115746	1.283031044	NA	Oral
tetB(60)	-0.913713681	12.29388683	0.107755983	0.243213204	0.614012851	NA	Nasal
tetB(60)	-0.907831984	12.29388683	0.017764152	0.055714839	1.254029121	NA	Oral
mdsB	-0.870345876	11.38439318	0.194931049	0.378880068	0.421498242	NA	Nasal
ParR	-0.853181106	11.37283466	0.27645291	0.501980285	0.29931334	NA	Nasal
EXO-1	-0.852569035	11.37360867	0.194931049	0.378880068	0.421498242	NA	Nasal
fusD	-0.839020493	11.35970522	0.397504885	0.660630634	0.180041292	NA	Nasal
cprR	-0.819197041	11.39720464	0.402122994	0.660630634	0.180041292	NA	Nasal
smeB	-0.803473616	11.91821887	0.705492491	0.949833793	0.022352383	NA	Nasal
THIN-B	-0.788659691	11.36588786	0.397504885	0.660630634	0.180041292	NA	Nasal
oleB	-0.780402295	11.62738557	0.079007725	0.192974619	0.714499807	NA	Oral
MuxC	-0.776377787	11.64796465	0.018584971	0.057634293	1.239319033	NA	Oral
adeG	-0.774207999	11.45739447	0.903127765	1	0	NA	Nasal
cmlv	-0.748185108	11.35673612	0.562197247	0.843876347	0.073721186	NA	Nasal
cmrA	-0.746100472	11.36174902	0.397504885	0.660630634	0.180041292	NA	Nasal
MexI	-0.745024102	11.36796078	0.376292183	0.64715226	0.188993528	NA	Nasal
mdtF	-0.738896669	12.7813966	0.412088891	0.661258918	0.179628458	NA	Nasal
mdtE	-0.734751302	11.86577507	0.329148275	0.574967872	0.240356422	NA	Nasal
fusC	-0.699816485	11.39897009	1	1	0	NA	Nasal
emrY	-0.698089022	12.08696705	0.313284125	0.550741519	0.259052182	NA	Nasal
mdtO	-0.696836466	12.22054867	0.485368818	0.748389909	0.125872077	NA	Nasal
MexC	-0.675199781	11.37416812	0.658707424	0.932324354	0.030432971	NA	Nasal
SAT-4	-0.672049759	12.15055745	0.052697562	0.142601265	0.845876623	NA	Oral
vanR gene in vanO cluster	-0.647099269	11.6170446	1	1	0	NA	Nasal
Pseudomonas aeruginosa CpxR	-0.640646119	11.45469669	0.068738771	0.175442993	0.755863972	NA	Oral
MexB	-0.629110955	11.68397527	0.331650825	0.575695772	0.23980696	NA	Nasal
gadW	-0.596322593	11.56108955	0.409416702	0.660812923	0.179921473	NA	Nasal
ErmY	-0.592926403	11.3502263	0.860559206	1	0	NA	Nasal
amrB	-0.586777762	11.45737321	0.032122078	0.091398903	1.039059018	NA	Oral
mdtG	-0.580798826	11.80684106	0.48259243	0.748289386	0.125930415	NA	Nasal
emrK	-0.575860448	11.77861678	0.385581097	0.656915942	0.182490198	NA	Nasal
IreK	-0.574308271	11.37314481	0.052700467	0.142601265	0.845876623	NA	Oral
LnuH	-0.570945804	11.35017308	0.860559206	1	0	NA	Nasal
adeJ	-0.534347797	11.68084535	0.74836007	0.984574458	0.006751435	NA	Nasal
AxyY	-0.529710631	11.59518947	0.622270631	1	0	NA	Oral
leuO	-0.509570981	12.03271107	0.565186949	0.843876347	0.073721186	NA	Nasal
otr(C)	-0.502686591	11.39234187	0.132353666	0.306971528	0.512901903	NA	Oral
OprM	-0.499994323	11.42449339	0.756267338	0.984574458	0.006751435	NA	Nasal
tetA(60)	-0.496031321	12.48038991	0.907466492	1	0	NA	Nasal
Bifidobacterium bifidum ileS conferring resistance to mAdultirocin	-0.492673195	13.9605805	0.41984166	0.777693276	0.109191656	NA	Oral
Limosilactobacillus reuteri cat-TC	-0.492090092	11.39182592	0.381615461	0.726385291	0.138832959	NA	Oral
mexN	-0.487589914	11.64221322	0.969536078	1	0	NA	Nasal
OprN	-0.47292248	11.36362999	0.565641754	0.843876347	0.073721186	NA	Nasal
tet(39)	-0.469838601	11.34890096	0.860559206	1	0	NA	Nasal
MexF	-0.461865782	11.79748728	1	1	0	NA	Oral
ICR-Mo	-0.453159983	11.72304562	0.169113729	0.373920313	0.427220941	NA	Oral
efrB	-0.444864509	11.38251717	0.563407232	0.843876347	0.073721186	NA	Nasal
novA	-0.444230339	11.72871242	1	1	0	NA	Oral
smeF	-0.442105395	11.51669011	0.168463285	0.373920313	0.427220941	NA	Oral
tet(37)	-0.435878648	11.47659951	1	1	0	NA	Oral
qacL	-0.430201579	11.35867591	0.260651566	0.540900993	0.266882221	NA	Oral
MexK	-0.42849061	11.73544276	0.99520768	1	0	NA	Nasal
AcrE	-0.415513792	11.81480366	0.637799596	0.917719377	0.037290099	NA	Nasal
eptA	-0.408712681	12.00998493	0.653309179	0.929450173	0.031773888	NA	Nasal
TriC	-0.405974758	11.64034562	0.691139219	1	0	NA	Oral
erm(56)	-0.400560255	11.35008122	1	1	0	NA	Nasal
efrB	-0.393769945	11.38251717	0.210151861	0.442762699	0.353828973	NA	Oral
mef(E)	-0.392654419	11.92709952	0.682196451	0.948046372	0.023170419	NA	Nasal
ceoB	-0.387645352	11.62742875	0.783996398	1	0	NA	Oral
TaeA	-0.337148839	11.37193573	0.864642649	1	0	NA	Nasal
smeE	-0.331695865	11.59322619	0.415473397	0.774801741	0.110809412	NA	Oral
smeS	-0.327777522	11.39169219	0.335230686	0.656196237	0.182966264	NA	Oral
MexW	-0.327501132	11.4145197	0.159348215	0.363471962	0.439529085	NA	Oral
lnuG	-0.323203709	11.35581503	0.580151792	0.860870402	0.065062224	NA	Nasal
OprZ	-0.316170415	11.34934274	0.311970658	0.628495632	0.201697737	NA	Oral
OprA	-0.314535036	11.48369026	0.846058085	1	0	NA	Nasal
tetA(60)	-0.310613395	12.48038991	0.515111056	0.89981425	0.045847133	NA	Oral
cfrA	-0.30192898	11.34974846	0.860559206	1	0	NA	Nasal
lmrD	-0.29772992	11.84067925	0.902502438	1	0	NA	Oral
mdtB	-0.295869119	12.64954156	0.713239491	0.950985988	0.021825882	NA	Nasal
srmB	-0.293635485	12.09819534	0.257986025	0.481109074	0.317756452	NA	Nasal
MuxA	-0.291486424	11.36294176	0.458316879	0.831937833	0.079909125	NA	Oral
lfrA	-0.277786691	11.35768594	1	1	0	NA	Nasal
tlrC	-0.269920729	11.65054827	0.873174827	1	0	NA	Nasal
carA	-0.269089093	11.76787164	0.407799662	0.660812923	0.179921473	NA	Nasal
tet(Z)	-0.267286993	11.38307081	0.467548639	0.832538222	0.079595819	NA	Oral
lfrA	-0.264115506	11.35768594	0.462942018	0.831937833	0.079909125	NA	Oral
dfrA26	-0.255715957	11.34777759	0.462942018	0.831937833	0.079909125	NA	Oral
OpmH	-0.25194639	11.39122982	0.464197197	0.831937833	0.079909125	NA	Oral
Erm(38)	-0.247942924	11.38093161	0.623502298	1	0	NA	Oral
gimA	-0.247396529	11.34337775	1	1	0	NA	Nasal
tet(H)	-0.242519397	11.38573842	0.421505261	0.665385846	0.176926441	NA	Nasal
Streptomyces rimosus otr(A)	-0.238090013	11.34883497	0.660358536	1	0	NA	Oral
kdpE	-0.231427024	11.6844446	0.859995184	1	0	NA	Nasal
OprM	-0.225895087	11.42449339	0.659367317	1	0	NA	Oral
AAC(6')-Ib7	-0.220427359	11.863207	0.662074719	1	0	NA	Oral
adeL	-0.219704817	11.36456019	1	1	0	NA	Nasal
qacL	-0.219693295	11.35867591	1	1	0	NA	Nasal
ANT(4')-Ia	-0.216858307	12.09516534	0.66018677	1	0	NA	Oral
OprJ	-0.208206609	11.55084469	0.377505485	0.64715226	0.188993528	NA	Nasal
MexI	-0.204551229	11.36796078	0.652832427	1	0	NA	Oral
Erm(36)	-0.197993623	11.36069299	0.326708322	0.644082121	0.191058756	NA	Oral
MexC	-0.194954308	11.37416812	0.652278222	1	0	NA	Oral
RanA	-0.193961352	11.38877695	0.909838474	1	0	NA	Oral
Clostridium sporogenes cplR	-0.193131344	11.34107885	0.948491106	1	0	NA	Oral
smeD	-0.188323988	11.39441856	0.805968149	1	0	NA	Oral
catS	-0.186948943	11.38520824	1	1	0	NA	Oral
ANT(6)-Ib	-0.182663844	11.36490896	1	1	0	NA	Nasal
tet(L)	-0.177227229	11.34660621	0.660358536	1	0	NA	Oral
cpxA	-0.175764664	12.00178199	0.823853797	1	0	NA	Nasal
mphO	-0.17535445	11.34980306	1	1	0	NA	Nasal
aadA11	-0.162909431	11.3841917	0.657024459	1	0	NA	Oral
vanO	-0.15930501	11.34208602	0.948491106	1	0	NA	Oral
ANT(6)-Ia	-0.155950968	11.34125952	0.948491106	1	0	NA	Oral
mecA	-0.151237468	11.97704306	0.663369322	1	0	NA	Oral
cprR	-0.146256069	11.39720464	0.9477128	1	0	NA	Oral
erm(56)	-0.146229572	11.35008122	0.948491106	1	0	NA	Oral
efrA	-0.144634849	11.50173518	1	1	0	NA	Nasal
HelR	-0.144193926	11.36973507	0.947418694	1	0	NA	Oral
catII	-0.131792494	11.34170139	0.948491106	1	0	NA	Oral
lnuA	-0.130975626	11.96036838	0.950420139	1	0	NA	Oral
RbpA	-0.130956342	11.35559665	1	1	0	NA	Oral
MexA	-0.130293285	11.38664386	0.947818199	1	0	NA	Oral
mdtP	-0.109038851	12.05041634	0.950530828	1	0	NA	Oral
mphO	-0.10597089	11.34980306	0.660358536	1	0	NA	Oral
oqxA	-0.102949686	11.49382227	0.949433661	1	0	NA	Oral
Enterobacter cloacae acrA	-0.102132097	11.4876592	0.950419193	1	0	NA	Oral
msrE	-0.099286363	11.35979103	1	1	0	NA	Nasal
mphC	-0.099032244	12.28361436	0.948954015	1	0	NA	Oral
tet(38)	-0.097651194	14.42724015	1	1	0	NA	Oral
norC	-0.095466137	14.75432049	1	1	0	NA	Oral
adeG	-0.094409404	11.45739447	1	1	0	NA	Oral
smeS	-0.092697694	11.39169219	0.925939608	1	0	NA	Nasal
mecR1	-0.092654027	11.73904754	1	1	0	NA	Oral
tet(33)	-0.090856255	11.4404696	1	1	0	NA	Oral
msrA	-0.090734472	12.95955147	1	1	0	NA	Oral
ramA	-0.087311211	11.38128439	1	1	0	NA	Oral
ANT(9)-Ib	-0.087199355	12.02026703	1	1	0	NA	Oral
arnA	-0.085698989	11.42755182	1	1	0	NA	Oral
adeL	-0.085128104	11.36456019	1	1	0	NA	Oral
lnuG	-0.084703916	11.35581503	1	1	0	NA	Oral
OprN	-0.079716786	11.36362999	1	1	0	NA	Oral
ErmT	-0.078760469	11.81380718	1	1	0	NA	Oral
PC1 beta-lactamase (blaZ)	-0.077824245	13.97889635	1	1	0	NA	Oral
qacH	-0.070133835	11.37224114	1	1	0	NA	Oral
aadA6	-0.067859623	11.35802814	1	1	0	NA	Oral
cfrA	-0.067859623	11.34974846	1	1	0	NA	Oral
cmx	-0.067850971	13.19801159	1	1	0	NA	Oral
sul1	-0.065417898	12.52954798	1	1	0	NA	Oral
tet(T)	-0.062712268	11.35271374	1	1	0	NA	Oral
THIN-B	-0.060419745	11.36588786	1	1	0	NA	Oral
gimA	-0.058805272	11.34337775	1	1	0	NA	Oral
aadA6	-0.055288308	11.35802814	1	1	0	NA	Nasal
MexD	-0.052135267	11.57999036	1	1	0	NA	Nasal
tet(39)	-0.042370339	11.34890096	1	1	0	NA	Oral
tet(S)	-0.041428098	11.41495377	1	1	0	NA	Oral
MuxA	-0.033703721	11.36294176	0.856740457	1	0	NA	Nasal
mdtC	-0.032785462	12.65050885	0.96851919	1	0	NA	Nasal
lmrC	-0.015577843	11.45301116	0.255143691	0.533482264	0.272880014	NA	Oral
HelR	-0.013602939	11.36973507	0.872436045	1	0	NA	Nasal
tetA(46)	-0.007550769	13.35976835	0.763045583	1	0	NA	Oral
ICR-Mc	-0.003738732	16.4296311	0.285793206	0.584288333	0.233372786	NA	Oral
ANT(6)-Ia	0	11.34125952	1	1	0	NA	Nasal
APH(4)-Ia	0	11.3613553	1	1	0	NA	Nasal
catII	0	11.34170139	1	1	0	NA	Nasal
catQ	0	11.35097526	1	1	0	NA	Nasal
catS	0	11.38520824	1	1	0	NA	Nasal
Clostridium sporogenes cplR	0	11.34107885	1	1	0	NA	Nasal
CSP-1	0	11.35301529	1	1	0	NA	Nasal
dfrA26	0	11.34777759	1	1	0	NA	Nasal
mdsC	0	11.43640731	1	1	0	NA	Nasal
OprZ	0	11.34934274	1	1	0	NA	Nasal
OXA-85	0	11.38880012	1	1	0	NA	Nasal
RanA	0	11.38877695	1	1	0	NA	Nasal
tet(O/32/O)	0	11.35324318	1	1	0	NA	Nasal
vanO	0	11.34208602	1	1	0	NA	Nasal
vanR gene in vanE cluster	0	11.33791632	1	1	0	NA	Nasal
vgaB	0	11.33969587	1	1	0	NA	Nasal
vgaE	0	11.33876046	1	1	0	NA	Nasal
aad(6)	0	11.51552431	1	1	0	NA	Oral
Acinetobacter baumannii AbaQ	0	11.38736641	1	1	0	NA	Oral
adeH	0	11.47017323	1	1	0	NA	Oral
adeK	0	11.4066878	1	1	0	NA	Oral
ANT(6)-Ib	0	11.36490896	1	1	0	NA	Oral
APH(3'')-Ia	0	11.38540027	1	1	0	NA	Oral
APH(6)-Ib	0	11.42327995	1	1	0	NA	Oral
APH(9)-Ic	0	11.36429214	1	1	0	NA	Oral
cmlv	0	11.35673612	1	1	0	NA	Oral
cmrA	0	11.36174902	1	1	0	NA	Oral
dfrF	0	11.37774282	1	1	0	NA	Oral
dfrG	0	11.39553563	1	1	0	NA	Oral
emrR	0	11.55106936	1	1	0	NA	Oral
ErmA	0	11.34096109	1	1	0	NA	Oral
ErmY	0	11.3502263	1	1	0	NA	Oral
EXO-1	0	11.37360867	1	1	0	NA	Oral
FosA2	0	11.39239303	1	1	0	NA	Oral
fusC	0	11.39897009	1	1	0	NA	Oral
fusD	0	11.35970522	1	1	0	NA	Oral
Klebsiella pneumoniae acrA	0	11.37701291	1	1	0	NA	Oral
Klebsiella pneumoniae KpnE	0	11.37394653	1	1	0	NA	Oral
LnuH	0	11.35017308	1	1	0	NA	Oral
mdtA	0	11.78407593	1	1	0	NA	Oral
mecI	0	11.47812737	1	1	0	NA	Oral
mepA	0	14.41280176	1	1	0	NA	Oral
mepR	0	12.55479984	1	1	0	NA	Oral
MexE	0	11.39475767	1	1	0	NA	Oral
MexL	0	11.3515229	1	1	0	NA	Oral
Nocardia farcinica rox	0	11.40450176	1	1	0	NA	Oral
norB	0	11.37265902	1	1	0	NA	Oral
OXA-361	0	11.42086697	1	1	0	NA	Oral
ParR	0	11.37283466	1	1	0	NA	Oral
sdiA	0	11.39684043	1	1	0	NA	Oral
sdrM	0	14.09539209	1	1	0	NA	Oral
Staphylococcus aureus FosB	0	11.51416576	1	1	0	NA	Oral
Staphylococcus aureus LmrS	0	14.10128836	1	1	0	NA	Oral
Staphylococcus aureus norA	0	13.41510234	1	1	0	NA	Oral
tet(40)	0	11.45250656	1	1	0	NA	Oral
tet(H)	0	11.38573842	1	1	0	NA	Oral
vanR gene in vanG cluster	0	11.41967502	1	1	0	NA	Oral
vanR gene in vanN cluster	0	11.36365262	1	1	0	NA	Oral
vgaA	0	11.39558295	1	1	0	NA	Oral
abeM	0.00217578	11.39105144	1	1	0	NA	Oral
macB	0.005809038	14.68080241	0.812158232	1	0	NA	Nasal
vgaE	0.008786002	11.33876046	1	1	0	NA	Oral
fusH	0.023312129	11.38050047	1	1	0	NA	Nasal
vgaB	0.030684235	11.33969587	1	1	0	NA	Oral
tet(44)	0.03517145	11.3849427	1	1	0	NA	Oral
tet(K)	0.037536885	13.46341871	1	1	0	NA	Oral
smeC	0.044971925	11.35611068	1	1	0	NA	Oral
norA	0.049171894	13.17740353	0.457594002	0.831937833	0.079909125	NA	Oral
rpoB2	0.06973932	15.94832028	0.397164035	0.745695738	0.127438339	NA	Oral
mdtB	0.07362217	12.64954156	0.169347968	0.373920313	0.427220941	NA	Oral
adeI	0.079718115	11.45699599	0.401502321	0.660630634	0.180041292	NA	Nasal
mexN	0.083091671	11.64221322	0.782604637	1	0	NA	Oral
vanS gene in vanO cluster	0.083691678	11.35869545	0.747391907	1	0	NA	Oral
smeF	0.083923933	11.51669011	0.592182536	0.869374361	0.060793172	NA	Nasal
efrA	0.094317399	11.50173518	1	1	0	NA	Oral
mdtH	0.09502101	11.83823737	1	1	0	NA	Nasal
tet(W)	0.096290844	11.47551541	0.871295446	1	0	NA	Nasal
tet(35)	0.098566265	11.4837262	1	1	0	NA	Nasal
YojI	0.100196236	11.81115272	0.990595087	1	0	NA	Oral
dfrE	0.102635032	11.3521332	0.475243755	0.835460359	0.078074152	NA	Oral
MexF	0.107372967	11.79748728	0.756175176	0.984574458	0.006751435	NA	Nasal
vmlR	0.114559831	11.36586588	0.380294966	0.726385291	0.138832959	NA	Oral
emrA	0.122893432	12.21124983	0.338404478	0.657743915	0.181943161	NA	Oral
mgrA	0.129260756	13.09538742	0.085117166	0.205746298	0.68666797	NA	Oral
leuO	0.129904605	12.03271107	0.206491793	0.438397961	0.358131474	NA	Oral
CblA-1	0.139868196	11.51215645	0.627831715	1	0	NA	Oral
kdpE	0.150392235	11.6844446	0.627831715	1	0	NA	Oral
TaeA	0.157321321	11.37193573	0.319754481	0.634908177	0.197289079	NA	Oral
arlS	0.157831486	13.59508777	0.882779183	1	0	NA	Oral
aadS	0.172043327	11.39698061	0.202262732	0.432748171	0.363764759	NA	Oral
AcrE	0.180467025	11.81480366	0.627831715	1	0	NA	Oral
tet(G)	0.180498812	11.38956782	0.988187562	1	0	NA	Oral
tet(O/W/32/O)	0.18611077	11.39667296	0.473724233	0.835460359	0.078074152	NA	Oral
vanR gene in vanE cluster	0.193823582	11.33791632	0.627831715	1	0	NA	Oral
tet(37)	0.199170009	11.47659951	0.871135167	1	0	NA	Nasal
Bifidobacterium adolescentis rpoB mutants conferring resistance to rifampicin	0.202924646	16.07133337	0.342845854	0.661716474	0.179328053	NA	Oral
mdsB	0.205523441	11.38439318	0.068609927	0.175442993	0.755863972	NA	Oral
Corynebacterium striatum tetA	0.21353127	11.92844959	0.069110153	0.175442993	0.755863972	NA	Oral
ANT(9)-Ia	0.215341584	11.51317274	0.023894116	0.071682349	1.14458777	NA	Oral
lnuC	0.216435252	11.6484605	0.386409808	0.730473336	0.136395632	NA	Oral
APH(9)-Ic	0.218730337	11.36429214	0.502337881	0.770251418	0.113367494	NA	Nasal
marA	0.230559814	11.46145817	0.024610339	0.07231661	1.140761941	NA	Oral
smeE	0.232144468	11.59322619	0.59822688	0.873601158	0.058686799	NA	Nasal
ArnT	0.236050981	11.5061548	0.024873882	0.07231661	1.140761941	NA	Oral
MdtK	0.236417928	11.46122155	0.024891587	0.07231661	1.140761941	NA	Oral
tetB(46)	0.247825931	13.20254949	0.268079705	0.552164169	0.257931779	NA	Oral
vanS gene in vanO cluster	0.253609363	11.35869545	1	1	0	NA	Nasal
evgA	0.260423128	11.63578451	0.86361015	1	0	NA	Nasal
oleB	0.260777122	11.62738557	0.848226104	1	0	NA	Nasal
evgS	0.265944519	12.48723472	0.710963998	0.950985988	0.021825882	NA	Nasal
mtrA	0.269220325	11.93853432	1	1	0	NA	Nasal
tet(L)	0.270778834	11.34660621	1	1	0	NA	Nasal
lsaC	0.272555067	14.20440819	0.317216155	0.63443231	0.197614708	NA	Oral
RbpA	0.281989897	11.35559665	1	1	0	NA	Nasal
kdpD	0.282178999	15.09907837	0.027186993	0.078162604	1.107000981	NA	Oral
MexW	0.291545567	11.4145197	0.794756321	1	0	NA	Nasal
CRP	0.294618681	11.95103396	0.839866834	1	0	NA	Nasal
mdtC	0.301035167	12.65050885	0.060224929	0.161379421	0.792151847	NA	Oral
msrE	0.305615929	11.35979103	0.196842573	0.424441797	0.372181855	NA	Oral
bacA	0.315940393	11.61918865	0.037289207	0.103957789	0.983142964	NA	Oral
adeI	0.3174932	11.45699599	0.085727624	0.205746298	0.68666797	NA	Oral
mexY	0.317639709	11.41361707	0.086912436	0.206791659	0.684466983	NA	Oral
tet(35)	0.317677954	11.4837262	0.302773551	0.614452207	0.211511891	NA	Oral
adeJ	0.325000215	11.68084535	0.163604851	0.37012245	0.431654572	NA	Oral
vanR gene in vanN cluster	0.325756614	11.36365262	0.872970089	1	0	NA	Nasal
Klebsiella pneumoniae OmpK37	0.327545467	11.62018093	0.089331983	0.210731858	0.676269804	NA	Oral
hp1181	0.334202023	11.38099315	0.06886327	0.175442993	0.755863972	NA	Oral
tet(X1)	0.341991344	11.41767496	0.070037466	0.17573037	0.755153178	NA	Oral
smeR	0.342763986	11.61907761	0.131043203	0.280371505	0.552266127	NA	Nasal
Streptomyces rimosus otr(A)	0.344904824	11.34883497	0.700729927	0.948046372	0.023170419	NA	Nasal
tet(32)	0.348675984	11.71145681	0.400461667	0.660630634	0.180041292	NA	Nasal
lmrC	0.350546355	11.45301116	0.700729927	0.948046372	0.023170419	NA	Nasal
EreD	0.355329776	11.36832396	0.067887919	0.175442993	0.755863972	NA	Oral
acrD	0.357254759	12.66337194	0.673866362	0.948046372	0.023170419	NA	Nasal
AcrS	0.357939918	11.71266848	0.069287269	0.175442993	0.755863972	NA	Oral
mel	0.359621889	17.05047082	0.117334253	0.27444283	0.561548111	NA	Oral
H-NS	0.382940081	11.624665	0.044514745	0.122860696	0.910587028	NA	Oral
tet(X)	0.390551705	11.39787688	0.293861889	0.526661566	0.278468373	NA	Nasal
dfrE	0.399275465	11.3521332	0.700729927	0.948046372	0.023170419	NA	Nasal
ErmG	0.404836379	11.47582656	0.072272954	0.179705723	0.745438093	NA	Oral
ugd	0.406040228	11.70845562	0.005615067	0.019617197	1.707363056	NA	Oral
tet(O/M/O)	0.406828273	12.65408564	0.752559507	0.984574458	0.006751435	NA	Nasal
MexE	0.412560919	11.39475767	0.407947399	0.660812923	0.179921473	NA	Nasal
mdtN	0.412625389	11.77553224	0.001296693	0.005040667	2.297511971	NA	Oral
catQ	0.413400839	11.35097526	0.174323538	0.381851559	0.418105432	NA	Oral
CfxA6	0.418591219	11.37265116	0.192629572	0.418628047	0.378171679	NA	Oral
PmrF	0.423304231	11.87431955	0.008965312	0.029812363	1.525603593	NA	Oral
mdeA	0.424714538	11.93509752	0.700729927	0.948046372	0.023170419	NA	Nasal
eptB	0.426040405	11.71896298	0.003327226	0.012409654	1.906240337	NA	Oral
CSP-1	0.43625988	11.35301529	0.035355404	0.099572362	1.001861191	NA	Oral
gadX	0.448348957	11.65870648	1	1	0	NA	Nasal
msbA	0.450472004	12.00513275	0.643031697	0.919568644	0.036415846	NA	Nasal
Limosilactobacillus reuteri cat-TC	0.452656478	11.39182592	0.700729927	0.948046372	0.023170419	NA	Nasal
Erm(36)	0.455045424	11.36069299	0.700729927	0.948046372	0.023170419	NA	Nasal
TolC	0.479660804	12.16265514	0.638413479	0.917719377	0.037290099	NA	Nasal
ErmA	0.482345671	11.34096109	0.700729927	0.948046372	0.023170419	NA	Nasal
mdtG	0.499642396	11.80684106	0.000100427	0.000554357	3.256210077	NA	Oral
ErmC	0.508671582	14.10616784	0.022115421	0.067075344	1.173437089	NA	Oral
MdtQ	0.516544103	11.50995586	0.003792354	0.013593372	1.866672797	NA	Oral
smeC	0.527456147	11.35611068	0.103715606	0.236574441	0.626032178	NA	Nasal
tet(T)	0.530638515	11.35271374	0.103715606	0.236574441	0.626032178	NA	Nasal
vmlR	0.530638515	11.36586588	0.103715606	0.236574441	0.626032178	NA	Nasal
abeM	0.534383346	11.39105144	0.288996058	0.521326223	0.282890429	NA	Nasal
cmx	0.550168709	13.19801159	0.4218932	0.665385846	0.176926441	NA	Nasal
mdtH	0.564075954	11.83823737	0.000589512	0.002376083	2.62413841	NA	Oral
acrB	0.572183558	13.06413109	0.464218799	0.723866602	0.140341461	NA	Nasal
eptB	0.611946123	11.71896298	0.56132921	0.843876347	0.073721186	NA	Nasal
MexA	0.61243896	11.38664386	0.444485615	0.697034259	0.156745876	NA	Nasal
mdtA	0.613324641	11.78407593	0.591122294	0.869374361	0.060793172	NA	Nasal
evgA	0.62403546	11.63578451	0.000277811	0.00127793	2.893492965	NA	Oral
LptD	0.628786521	11.78008968	0.000484368	0.002088839	2.68009511	NA	Oral
pmrA	0.636252258	17.09010667	0.005332661	0.018869417	1.724241529	NA	Oral
LptD	0.637839744	11.78008968	0.618752783	0.898819833	0.046327353	NA	Nasal
gadW	0.644046481	11.56108955	8.54397141523319e-05	0.000491278	3.308672369	NA	Oral
IreK	0.64685659	11.37314481	0.252294034	0.47369492	0.324501273	NA	Nasal
patB	0.687374952	18.22422572	0.001959678	0.007409192	2.130229166	NA	Oral
norB	0.69115723	11.37265902	0.140682164	0.294153615	0.531425809	NA	Nasal
ugd	0.696492725	11.70845562	0.784338678	1	0	NA	Nasal
mdtO	0.698347221	12.22054867	0.000114956	0.000610151	3.214562564	NA	Oral
MexL	0.700516616	11.3515229	0.26201906	0.485350742	0.313944302	NA	Nasal
mexQ	0.709326236	11.52126487	0.005705529	0.019684074	1.705885015	NA	Oral
tet(X)	0.719057115	11.39787688	0.010153747	0.03336231	1.476743882	NA	Oral
mdtM	0.732811113	11.64273327	0.000211086	0.001004476	2.998060369	NA	Oral
oleC	0.741670111	11.64881716	0.003671269	0.013332504	1.875088261	NA	Oral
rpoB2	0.743604228	15.94832028	0.063815811	0.158677151	0.799485606	NA	Nasal
Klebsiella pneumoniae KpnE	0.771545275	11.37394653	0.722986088	0.959346924	0.018024313	NA	Nasal
dfrC	0.774043667	12.39097567	0.000594021	0.002376083	2.62413841	NA	Oral
mdtE	0.805579191	11.86577507	8.6345729395226e-06	5.41623211660963e-05	4.266302732	NA	Oral
adeK	0.811686554	11.4066878	0.176158731	0.352317463	0.45306583	NA	Nasal
patA	0.81779499	18.29424819	0.00039134	0.001742094	2.758928512	NA	Oral
CfxA6	0.836549093	11.37265116	0.111413659	0.244048968	0.612523025	NA	Nasal
RlmA(II)	0.865024767	16.88933556	0.000114894	0.000610151	3.214562564	NA	Oral
tet(O/32/O)	0.878709188	11.35324318	0.001279889	0.005040667	2.297511971	NA	Oral
23S rRNA (adenine(2058)-N(6))-methyltransferase Erm(A)	0.925528611	11.92951459	0.000171065	0.000843106	3.074117587	NA	Oral
emrY	0.938388201	12.08696705	2.45449886132958e-06	1.65229679445601e-05	4.78191194	NA	Oral
cpxA	0.949177321	12.00178199	2.11709516053081e-06	1.49825195976026e-05	4.824415146	NA	Oral
sdiA	0.966826887	11.39684043	0.110150908	0.243213204	0.614012851	NA	Nasal
APH(4)-Ia	0.985651962	11.3613553	0.01508868	0.048993833	1.309858584	NA	Oral
fusH	0.994780441	11.38050047	0.000166957	0.000839622	3.075915947	NA	Oral
OmpA	1.009182518	12.05275383	2.23949256472896e-06	1.54524986966298e-05	4.811001284	Adult	Oral
Erm(38)	1.010647184	11.38093161	0.040256766	0.110008588	0.95857341	NA	Nasal
acrB	1.076755281	13.06413109	0.020353292	0.062416761	1.204698772	NA	Oral
arlR	1.077358639	12.49983212	0.017432479	0.055303036	1.257251028	NA	Oral
hmrM	1.085886553	14.43006513	0.000496306	0.002107391	2.676254798	Adult	Oral
tet(A)	1.109483015	11.72293624	0.109953843	0.243213204	0.614012851	NA	Nasal
eptA	1.1649175	12.00998493	0.000331978	0.001502063	2.823311926	Adult	Oral
mdtM	1.174244375	11.64273327	0.190118548	0.374805137	0.426194465	NA	Nasal
marA	1.182717181	11.46145817	0.301665912	0.535667766	0.271104487	NA	Nasal
APH(3')-IIa	1.200165913	16.25702074	0.164656699	0.334156243	0.476050421	NA	Nasal
EreD	1.231911902	11.36832396	0.101843746	0.236574441	0.626032178	NA	Nasal
Klebsiella pneumoniae KpnG	1.23576048	11.57733577	0.003403822	0.012526066	1.902185318	Adult	Oral
arnA	1.237262524	11.42755182	0.248935776	0.470590919	0.327356457	NA	Nasal
APH(6)-Id	1.293464054	13.48981167	0.058072489	0.145709154	0.836513164	NA	Nasal
Staphylococcus aureus mAdultA conferring resistance to mAdultirocin	1.304094845	12.18591118	1.94650038834746e-06	1.41377396627342e-05	4.84962002	Adult	Oral
Escherichia coli mdfA	1.311980961	12.4784827	5.78687762768902e-06	3.71436796567946e-05	4.430115075	Adult	Oral
acrD	1.373559025	12.66337194	1.58008992990445e-05	9.27882597135382e-05	4.032506971	Adult	Oral
TolC	1.380189845	12.16265514	3.04668970517874e-08	3.00316556653333e-07	6.522420724	Adult	Oral
dfrF	1.413874532	11.37774282	0.004003923	0.014167727	1.848699809	Adult	Nasal
Klebsiella pneumoniae acrA	1.428623761	11.37701291	0.004003923	0.014167727	1.848699809	Adult	Nasal
msbA	1.440356718	12.00513275	0.000184077	0.00089132	3.049966356	Adult	Oral
APH(3'')-Ib	1.453712585	13.78123216	0.041668995	0.112751399	0.947878059	NA	Nasal
gadX	1.48081208	11.65870648	1.22257002272621e-07	1.16354940093942e-06	5.934215173	Adult	Oral
mexQ	1.496757217	11.52126487	0.055613156	0.143450758	0.843297154	NA	Nasal
ErmX	1.516256803	15.53809752	0.013320454	0.040849393	1.388814392	Adult	Nasal
OmpA	1.519626694	12.05275383	0.080795856	0.197342091	0.704780273	NA	Nasal
tet(W)	1.549810664	11.47551541	0.00025806	0.001207194	2.918223058	Adult	Oral
oqxB	1.576169181	11.76210188	8.95394768424115e-05	0.000504345	3.297272445	Adult	Oral
Mef(En2)	1.587932519	11.6258985	4.53272804870835e-06	2.97864986057977e-05	4.525980545	Adult	Oral
CRP	1.588367438	11.95103396	1.56034674497641e-05	9.27882597135382e-05	4.032506971	Adult	Oral
hp1181	1.598517606	11.38099315	0.004137776	0.014275328	1.845413919	Adult	Nasal
OXA-85	1.615374425	11.38880012	0.00057835	0.002376083	2.62413841	Adult	Oral
mef(E)	1.661170799	11.92709952	0.000167316	0.000839622	3.075915947	Adult	Oral
mdtF	1.684869028	12.7813966	1.56935661914666e-07	1.39723363511122e-06	5.854730968	Adult	Oral
smeD	1.703737796	11.39441856	0.005287946	0.017170271	1.765222853	Adult	Nasal
MuxC	1.727612041	11.64796465	0.056668663	0.144084532	0.841382639	NA	Nasal
ramA	1.764163814	11.38128439	0.003927068	0.014167727	1.848699809	Adult	Nasal
tet(O/W/32/O)	1.768841313	11.39667296	0.002146382	0.00819211	2.086604237	Adult	Nasal
aadS	1.816840302	11.39698061	0.00141522	0.005660882	2.247115901	Adult	Nasal
ANT(4')-Ia	1.819161797	12.09516534	0.001167044	0.004807525	2.318078487	Adult	Nasal
LpsA	1.862172958	12.58153318	5.04404140049307e-07	3.97758693296025e-06	5.40038032	Adult	Oral
tet(32)	1.869849313	11.71145681	1.29271413660492e-07	1.18929700567653e-06	5.924709675	Adult	Oral
lsaC	1.874152671	14.20440819	0.002234581	0.008334383	2.079126544	Adult	Nasal
bacA	1.945790527	11.61918865	0.051526973	0.134164571	0.872362152	NA	Nasal
APH(3')-Ia	2.126385679	12.48072044	0.005003818	0.016441118	1.784068664	Adult	Nasal
FosA2	2.181606816	11.39239303	0.000955851	0.004058691	2.391614013	Adult	Nasal
mphC	2.197197274	12.28361436	0.001016754	0.004251879	2.371419153	Adult	Nasal
dfrG	2.199934198	11.39553563	0.000598689	0.002708824	2.567219167	Adult	Nasal
H-NS	2.271524289	11.624665	0.027479469	0.07983509	1.097806179	NA	Nasal
msrA	2.336498314	12.95955147	0.000351348	0.001723965	2.763471432	Adult	Nasal
Bifidobacterium bifidum ileS conferring resistance to mAdultirocin	2.356055242	13.9605805	8.59549860531056e-08	8.47270576809184e-07	6.071977875	Adult	Nasal
Corynebacterium striatum tetA	2.422040754	11.92844959	0.004223026	0.01438957	1.841952184	Adult	Nasal
tet(Q)	2.422890581	15.0659519	1.0745195115605e-12	1.56088097468788e-11	10.80663021	Adult	Oral
Klebsiella pneumoniae KpnG	2.448514563	11.57733577	0.009971397	0.031273928	1.504817574	Adult	Nasal
tet(O)	2.465402963	13.48507894	0.037994893	0.104865904	0.979365696	NA	Nasal
AcrF	2.502079307	12.9580885	6.53423231014258e-09	6.93633891384366e-08	7.158869695	Adult	Oral
tet(M)	2.502845124	16.15903597	3.2702476415997e-08	3.34291981141303e-07	6.475874041	Adult	Nasal
tet(X1)	2.538432708	11.41767496	0.000380737	0.001811784	2.741893627	Adult	Nasal
YojI	2.630929902	11.81115272	0.005535052	0.017763654	1.750467691	Adult	Nasal
tet(B)	2.631871058	12.20229459	6.88969201159349e-05	0.000380311	3.419861114	Adult	Nasal
emrK	2.643066041	11.77861678	2.64924250318075e-12	3.65595465438944e-11	10.4369992	Adult	Oral
ErmF	2.652408646	12.59878529	3.14227822429393e-06	2.22376612796186e-05	4.652910889	Adult	Nasal
evgS	2.6873805	12.48723472	6.08220177910491e-12	7.99375090968073e-11	10.09724939	Adult	Oral
aad(6)	2.710386865	11.51552431	0.002166754	0.00819211	2.086604237	Adult	Nasal
Bifidobacterium adolescentis rpoB mutants conferring resistance to rifampicin	2.715000361	16.07133337	4.86906355225606e-09	5.37544616169069e-08	7.269585484	Adult	Nasal
vanR gene in vanG cluster	2.728444281	11.41967502	4.47885596175683e-05	0.000257534	3.589165059	Adult	Nasal
tet(K)	2.925650487	13.46341871	2.30457428089962e-05	0.000138274	3.859258039	Adult	Nasal
mdeA	2.970182747	11.93509752	1.62552782946471e-07	1.40201775291331e-06	5.853246487	Adult	Oral
dfrC	3.134007657	12.39097567	1.79781088391866e-05	0.000110266	3.957559426	Adult	Nasal
oqxA	3.184724338	11.49382227	3.88971845193054e-05	0.000228418	3.641270609	Adult	Nasal
MdtK	3.228510824	11.46122155	1.21171239985106e-05	7.77750284555567e-05	4.109159821	Adult	Nasal
lnuC	3.259446759	11.6484605	0.000721966	0.003162901	2.499914468	Adult	Nasal
tet(40)	3.274426445	11.45250656	4.09006875967141e-06	2.82214744417327e-05	4.5494203	Adult	Nasal
Staphylococcus aureus FosB	3.328384051	11.51416576	0.000136145	0.000736785	3.132659415	Adult	Nasal
emrR	3.345717126	11.55106936	0.000356036	0.001723965	2.763471432	Adult	Nasal
ArnT	3.44599358	11.5061548	1.51234839171404e-05	9.48654900256988e-05	4.022891746	Adult	Nasal
Enterobacter cloacae acrA	3.453188906	11.4876592	2.59243141839233e-06	1.882923872306e-05	4.725167238	Adult	Nasal
tet(M)	3.462686918	16.15903597	6.02305589986168e-31	8.31181714180912e-29	28.08030402	Adult	Oral
MdtQ	3.473079883	11.50995586	0.000490313	0.002293666	2.639469773	Adult	Nasal
tet(C)	3.478232612	15.11751056	0.000174638	0.000909434	3.041228764	Adult	Nasal
ErmF	3.570246711	12.59878529	1.26629843384674e-17	2.32998911827801e-16	15.63264611	Adult	Oral
ANT(9)-Ia	3.627349629	11.51317274	1.17255594930769e-07	1.11594980003077e-06	5.952355341	Adult	Nasal
mecI	3.656965012	11.47812737	9.21909409689978e-07	7.71051506286163e-06	5.11291661	Adult	Nasal
tet(O/M/O)	3.67178981	12.65408564	1.31158316401179e-25	9.04992383168133e-24	23.04335508	Adult	Oral
Staphylococcus aureus mAdultA conferring resistance to mAdultirocin	3.684270179	12.18591118	1.7146083540101e-06	1.35209115916225e-05	4.868994027	Adult	Nasal
ErmX	3.758197149	15.53809752	1.8320649658079e-15	2.97441135625283e-14	13.52659897	Adult	Oral
tet(B)	3.93554445	12.20229459	7.72462230000305e-22	2.66499469350105e-20	19.57430365	Adult	Oral
oqxB	3.964622661	11.76210188	2.3783088567987e-06	1.77408984993633e-05	4.751024389	Adult	Nasal
ErmB	4.078181481	12.7032782	1.01373090097843e-23	4.66316214450079e-22	21.33131948	Adult	Oral
Mef(En2)	4.157522796	11.6258985	4.06494236565051e-07	3.50601279037356e-06	5.455186504	Adult	Nasal
23S rRNA (adenine(2058)-N(6))-methyltransferase Erm(A)	4.172036354	11.92951459	5.7031296915384e-06	3.8182618394722e-05	4.418134293	Adult	Nasal
Klebsiella pneumoniae OmpK37	4.477086705	11.62018093	2.00764057369108e-07	1.78744773657657e-06	5.747766648	Adult	Nasal
ErmG	4.516516616	11.47582656	9.87775677071348e-07	8.01841431975564e-06	5.095911507	Adult	Nasal
tet(Q)	4.55352292	15.0659519	9.31927151382836e-18	6.89132850046308e-16	15.16169705	Adult	Nasal
CblA-1	4.592621915	11.51215645	2.44337559189466e-08	2.59373716678049e-07	6.586074035	Adult	Nasal
ErmB	4.857444978	12.7032782	4.67332754759512e-13	7.5872847243309e-12	11.11991362	Adult	Nasal
kdpD	4.962245512	15.09907837	1.52522794866744e-09	1.75401214096756e-08	7.755967405	Adult	Nasal
mecR1	5.058471549	11.73904754	8.01483171773373e-10	9.61779806128048e-09	8.016924346	Adult	Nasal
mecA	5.287359369	11.97704306	6.99608109219761e-11	8.7769017338479e-10	9.056658764	Adult	Nasal
PC1 beta-lactamase (blaZ)	5.756664245	13.97889635	1.77132496478624e-18	2.44442845140502e-16	15.61182267	Adult	Nasal
mgrA	5.841131664	13.09538742	2.42236038556027e-16	1.06329133308475e-14	13.97334773	Adult	Nasal
arlR	5.851521074	12.49983212	3.58192284903913e-13	6.1788169145925e-12	11.20909467	Adult	Nasal
Staphylococcus aureus norA	6.223634696	13.41510234	1.30988514340535e-13	2.58234499699913e-12	11.58798574	Adult	Nasal
tet(38)	6.297031091	14.42724015	9.35854469896628e-14	1.98689102839592e-12	11.70182595	Adult	Nasal
norA	6.395575261	13.17740353	8.39880508236872e-23	2.31807020273377e-20	19.63487342	Adult	Nasal
norC	6.468126828	14.75432049	8.45366276163174e-16	2.12110083837305e-14	13.67343868	Adult	Nasal
tet(C)	6.474603103	15.11751056	2.69862760192495e-25	1.48964243626257e-23	22.82691796	Adult	Oral
mepA	6.631029201	14.41280176	2.70299755046099e-15	6.21689436606028e-14	13.20642651	Adult	Nasal
Staphylococcus aureus LmrS	6.64160058	14.10128836	3.46683100810079e-16	1.16785957225275e-14	13.93260938	Adult	Nasal
mepR	6.751659543	12.55479984	4.63474354270405e-12	6.73257483045431e-11	10.17181881	Adult	Nasal
arlS	7.074948106	13.59508777	3.8082377356068e-16	1.16785957225275e-14	13.93260938	Adult	Nasal
ErmC	7.176796949	14.10616784	2.69675338101206e-16	1.06329133308475e-14	13.97334773	Adult	Nasal
sdrM	7.527032314	14.09539209	9.98743260936678e-18	6.89132850046308e-16	15.16169705	Adult	Nasal
tet(O)	8.389869911	13.48507894	1.59797266466774e-36	4.41040455448296e-34	33.35552157	Adult	Oral
APH(3')-IIa	11.66428135	16.25702074	6.7363492040529e-30	6.19744126772867e-28	27.20778758	Adult	Oral
