## Supplemental Table S8 for "Upper respiratory microbial communities of healthy populations are shaped by niche and age"

sample_id	subject_id	subject_uuid	sample_body_site	visit_number	subject_gender	SRS
596fc2de57601ec08a01fdee5949327c	115629832	faab18e1a137731cffda882560000e4a	buccal mucosa	3	male	SRS149186
596fc2de57601ec08a01fdee59494dfb	115629832	faab18e1a137731cffda882560000e4a	external naris	3	male	SRS149196
596fc2de57601ec08a01fdee59210d42	147406386	faab18e1a137731cffda8825600012e8	buccal mucosa	2	male	SRS144092
596fc2de57601ec08a01fdee5921156c	147406386	faab18e1a137731cffda8825600012e8	external naris	2	male	SRS144102
faab18e1a137731cffda8825601f7a78	158337416	faab18e1a137731cffda8825600073ad	buccal mucosa	1	female	SRS012281
faab18e1a137731cffda8825601f86df	158337416	faab18e1a137731cffda8825600073ad	external naris	1	female	SRS012291
faab18e1a137731cffda8825601fd357	158458797	faab18e1a137731cffda8825600098dc	buccal mucosa	1	female	SRS011090
faab18e1a137731cffda8825601fe052	158458797	faab18e1a137731cffda8825600098dc	external naris	1	female	SRS011105
faab18e1a137731cffda8825606aa51f	158479027	faab18e1a137731cffda88256000a55a	buccal mucosa	2	male	SRS021473
faab18e1a137731cffda8825606aba6c	158479027	faab18e1a137731cffda88256000a55a	external naris	2	male	SRS021483
faab18e1a137731cffda88256020de96	158742018	faab18e1a137731cffda88256000bc68	buccal mucosa	1	female	SRS011247
faab18e1a137731cffda88256020e174	158742018	faab18e1a137731cffda88256000bc68	external naris	1	female	SRS011263
faab18e1a137731cffda8825602127df	158802708	faab18e1a137731cffda88256000cbcc	buccal mucosa	1	male	SRS012985
faab18e1a137731cffda882560218df0	158802708	faab18e1a137731cffda88256000cbcc	external naris	1	male	SRS012998
faab18e1a137731cffda88256027f5e7	159268001	faab18e1a137731cffda8825600153a2	buccal mucosa	1	male	SRS013711
faab18e1a137731cffda8825602839bc	159268001	faab18e1a137731cffda8825600153a2	external naris	1	male	SRS013740
faab18e1a137731cffda882560284e1a	159389382	faab18e1a137731cffda8825600189f5	buccal mucosa	1	male	SRS1041120
faab18e1a137731cffda882560285f13	159389382	faab18e1a137731cffda8825600189f5	external naris	1	male	SRS971427
faab18e1a137731cffda88256042b669	159490532	faab18e1a137731cffda88256001a40f	buccal mucosa	1	male	SRS017013
faab18e1a137731cffda882560430927	159490532	faab18e1a137731cffda88256001a40f	external naris	1	male	SRS017044
faab18e1a137731cffda882560438990	159551223	faab18e1a137731cffda88256001b7b9	buccal mucosa	1	male	SRS017127
faab18e1a137731cffda88256043d6e8	159551223	faab18e1a137731cffda88256001b7b9	external naris	1	male	SRS017156
faab18e1a137731cffda882560230bed	159591683	faab18e1a137731cffda88256001c2a4	buccal mucosa	1	male	SRS013239
faab18e1a137731cffda882560236276	159591683	faab18e1a137731cffda88256001c2a4	external naris	1	male	SRS013269
faab18e1a137731cffda8825603e05db	159753524	faab18e1a137731cffda88256001ed14	buccal mucosa	1	female	SRS016503
faab18e1a137731cffda8825603e0800	159753524	faab18e1a137731cffda88256001ed14	external naris	1	female	SRS016513
faab18e1a137731cffda882560449bfb	159814214	faab18e1a137731cffda88256001fad6	buccal mucosa	1	male	SRS017215
faab18e1a137731cffda88256044e00e	159814214	faab18e1a137731cffda88256001fad6	external naris	1	male	SRS017244
faab18e1a137731cffda8825603e6581	159915365	faab18e1a137731cffda88256001ff7a	external naris	1	female	SRS016581
faab18e1a137731cffda8825603e83b9	159915365	faab18e1a137731cffda88256001ff7a	buccal mucosa	1	female	SRS016600
faab18e1a137731cffda8825603eed42	160036745	faab18e1a137731cffda882560020c9a	buccal mucosa	1	female	SRS016653
faab18e1a137731cffda8825603f47d2	160036745	faab18e1a137731cffda882560020c9a	external naris	1	female	SRS016683
faab18e1a137731cffda8825604d8ca2	160178356	faab18e1a137731cffda882560023e36	buccal mucosa	1	male	SRS018359
faab18e1a137731cffda8825604d95aa	160178356	faab18e1a137731cffda882560023e36	external naris	1	male	SRS018369
faab18e1a137731cffda8825604dff0d	160218816	faab18e1a137731cffda8825600242a5	buccal mucosa	1	male	SRS018443
faab18e1a137731cffda8825604e3f0a	160218816	faab18e1a137731cffda8825600242a5	external naris	1	male	SRS018463
faab18e1a137731cffda882560465f79	160319967	faab18e1a137731cffda8825600261ea	buccal mucosa	1	female	SRS017441
faab18e1a137731cffda882560467b77	160319967	faab18e1a137731cffda8825600261ea	external naris	1	female	SRS017451
faab18e1a137731cffda882560455f3e	160340197	faab18e1a137731cffda882560026a2d	buccal mucosa	1	male	SRS017326
faab18e1a137731cffda8825604576c6	160340197	faab18e1a137731cffda882560026a2d	external naris	1	male	SRS017336
faab18e1a137731cffda8825604d1a96	160380657	faab18e1a137731cffda8825600274d0	external naris	1	male	SRS018312
faab18e1a137731cffda8825604d3e21	160380657	faab18e1a137731cffda8825600274d0	buccal mucosa	1	male	SRS018329
faab18e1a137731cffda88256060799b	160400887	faab18e1a137731cffda882560028083	buccal mucosa	1	male	SRS020222
faab18e1a137731cffda882560608c8f	160400887	faab18e1a137731cffda882560028083	external naris	1	male	SRS020232
faab18e1a137731cffda8825603fb2ff	160421117	faab18e1a137731cffda882560028da5	buccal mucosa	1	male	SRS016742
faab18e1a137731cffda8825603fce37	160421117	faab18e1a137731cffda882560028da5	external naris	1	male	SRS016752
faab18e1a137731cffda8825604703d4	160502038	faab18e1a137731cffda88256002ba12	external naris	1	female	SRS017517
faab18e1a137731cffda88256047404a	160502038	faab18e1a137731cffda88256002ba12	buccal mucosa	1	female	SRS017537
faab18e1a137731cffda88256048b75c	160542498	faab18e1a137731cffda88256002be82	buccal mucosa	1	male	SRS017753
faab18e1a137731cffda88256048cd95	160542498	faab18e1a137731cffda88256002be82	external naris	1	male	SRS017763
596fc2de57601ec08a01fdee592b1e3d	160582958	faab18e1a137731cffda88256002c85a	buccal mucosa	3	female	SRS145505
596fc2de57601ec08a01fdee592b381a	160582958	faab18e1a137731cffda88256002c85a	external naris	3	female	SRS145515
faab18e1a137731cffda882560491b80	160603188	faab18e1a137731cffda88256002d282	buccal mucosa	1	male	SRS017810
faab18e1a137731cffda8825604934ee	160603188	faab18e1a137731cffda88256002d282	external naris	1	male	SRS017820
faab18e1a137731cffda8825605efa75	160643649	faab18e1a137731cffda88256002daa2	buccal mucosa	1	female	SRS019976
faab18e1a137731cffda8825605f0a10	160643649	faab18e1a137731cffda88256002daa2	external naris	1	female	SRS019986
faab18e1a137731cffda8825606211c6	160684109	faab18e1a137731cffda88256002dd4a	buccal mucosa	1	male	SRS020402
faab18e1a137731cffda882560622684	160684109	faab18e1a137731cffda88256002dd4a	external naris	1	male	SRS020412
faab18e1a137731cffda8825606191b8	160704339	faab18e1a137731cffda88256002ea43	buccal mucosa	1	female	SRS020336
faab18e1a137731cffda88256061e5fe	160704339	faab18e1a137731cffda88256002ea43	external naris	1	female	SRS020386
faab18e1a137731cffda882560658786	160765029	faab18e1a137731cffda882560030026	buccal mucosa	1	male	SRS020858
faab18e1a137731cffda88256065a1b3	160765029	faab18e1a137731cffda882560030026	external naris	1	male	SRS020868
596fc2de57601ec08a01fdee592ba23a	160987560	faab18e1a137731cffda8825600357bd	buccal mucosa	3	male	SRS893381
596fc2de57601ec08a01fdee592bb214	160987560	faab18e1a137731cffda8825600357bd	external naris	3	male	SRS893384
596fc2de57601ec08a01fdee593cbf1f	162469177	faab18e1a137731cffda88256003bfeb	external naris	2	male	SRS886676
596fc2de57601ec08a01fdee593cae48	162469177	faab18e1a137731cffda88256003bfeb	buccal mucosa	2	male	SRS893277
596fc2de57601ec08a01fdee590cdda6	182518224	faab18e1a137731cffda88256003de0e	buccal mucosa	1	female	SRS893349
596fc2de57601ec08a01fdee590cc201	182518224	faab18e1a137731cffda88256003de0e	external naris	1	female	SRS893343
596fc2de57601ec08a01fdee5941c59f	184349034	faab18e1a137731cffda88256003e415	buccal mucosa	2	male	SRS148363
596fc2de57601ec08a01fdee5941da9e	184349034	faab18e1a137731cffda88256003e415	external naris	2	male	SRS148373
596fc2de57601ec08a01fdee59066f32	195044680	faab18e1a137731cffda88256003f5d6	buccal mucosa	2	female	SRS893323
596fc2de57601ec08a01fdee59068c8e	195044680	faab18e1a137731cffda88256003f5d6	external naris	2	female	SRS1055050
596fc2de57601ec08a01fdee591baf6f	208027353	faab18e1a137731cffda88256003f9e9	buccal mucosa	2	female	SRS143452
596fc2de57601ec08a01fdee591bb008	208027353	faab18e1a137731cffda88256003f9e9	external naris	2	female	SRS143462
596fc2de57601ec08a01fdee5923d1f8	275382046	faab18e1a137731cffda8825600442d2	buccal mucosa	2	male	SRS144398
596fc2de57601ec08a01fdee5923e560	275382046	faab18e1a137731cffda8825600442d2	external naris	2	male	SRS144408
596fc2de57601ec08a01fdee5918cfb8	305070461	faab18e1a137731cffda882560046e80	buccal mucosa	2	male	SRS143137
596fc2de57601ec08a01fdee5918ea63	305070461	faab18e1a137731cffda882560046e80	external naris	2	male	SRS143147
596fc2de57601ec08a01fdee590e8a61	316129862	faab18e1a137731cffda8825600475cd	buccal mucosa	1	female	SRS1055060
596fc2de57601ec08a01fdee590e83c6	316129862	faab18e1a137731cffda8825600475cd	external naris	1	female	SRS1055057
596fc2de57601ec08a01fdee59186129	355657046	faab18e1a137731cffda882560048e03	buccal mucosa	2	male	SRS143090
596fc2de57601ec08a01fdee59186d2e	355657046	faab18e1a137731cffda882560048e03	external naris	2	male	SRS143100
596fc2de57601ec08a01fdee5917d497	370027359	faab18e1a137731cffda88256004bc05	buccal mucosa	2	male	SRS143039
596fc2de57601ec08a01fdee5917e25a	370027359	faab18e1a137731cffda88256004bc05	external naris	2	male	SRS143050
faab18e1a137731cffda8825605bd5e9	404239096	faab18e1a137731cffda88256004db77	buccal mucosa	1	male	SRS045049
faab18e1a137731cffda8825605be91e	404239096	faab18e1a137731cffda88256004db77	external naris	1	male	SRS050025
596fc2de57601ec08a01fdee59243da5	436584885	faab18e1a137731cffda88256004f273	buccal mucosa	2	male	SRS886691
596fc2de57601ec08a01fdee59244bd6	436584885	faab18e1a137731cffda88256004f273	external naris	2	male	SRS893329
596fc2de57601ec08a01fdee59305d08	441369442	faab18e1a137731cffda88256004fb68	buccal mucosa	3	female	SRS1055090
596fc2de57601ec08a01fdee5930674c	441369442	faab18e1a137731cffda88256004fb68	external naris	3	female	SRS1055092
596fc2de57601ec08a01fdee590914a6	508703490	faab18e1a137731cffda88256005245b	buccal mucosa	2	female	SRS104169
596fc2de57601ec08a01fdee5908f3de	508703490	faab18e1a137731cffda88256005245b	external naris	2	female	SRS104155
596fc2de57601ec08a01fdee591adad6	525622796	faab18e1a137731cffda882560055156	buccal mucosa	2	female	SRS143356
596fc2de57601ec08a01fdee591b0f56	525622796	faab18e1a137731cffda882560055156	external naris	2	female	SRS143370
596fc2de57601ec08a01fdee594b15ce	535376874	faab18e1a137731cffda8825600571da	buccal mucosa	2	male	SRS893286
596fc2de57601ec08a01fdee594b28a7	535376874	faab18e1a137731cffda8825600571da	external naris	2	male	SRS893294
596fc2de57601ec08a01fdee591ce7bc	550534656	faab18e1a137731cffda882560058852	buccal mucosa	3	female	SRS143608
596fc2de57601ec08a01fdee591c8ddf	550534656	faab18e1a137731cffda882560058852	external naris	3	female	SRS143566
596fc2de57601ec08a01fdee5914e772	596625983	faab18e1a137731cffda88256005a627	buccal mucosa	2	male	SRS893301
596fc2de57601ec08a01fdee5914f75c	596625983	faab18e1a137731cffda88256005a627	external naris	2	male	SRS893319
596fc2de57601ec08a01fdee590539a3	646253328	faab18e1a137731cffda88256006024d	buccal mucosa	1	female	SRS1055047
596fc2de57601ec08a01fdee59052aca	646253328	faab18e1a137731cffda88256006024d	external naris	1	female	SRS1055045
596fc2de57601ec08a01fdee5932f822	663835652	faab18e1a137731cffda882560060845	external naris	3	female	SRS146818
596fc2de57601ec08a01fdee593308a7	663835652	faab18e1a137731cffda882560060845	buccal mucosa	3	female	SRS146826
596fc2de57601ec08a01fdee5906e0eb	675950834	faab18e1a137731cffda882560061a7f	buccal mucosa	2	female	SRS103943
596fc2de57601ec08a01fdee5906fcc1	675950834	faab18e1a137731cffda882560061a7f	external naris	2	female	SRS103959
596fc2de57601ec08a01fdee5932810b	682102541	faab18e1a137731cffda882560061d1d	buccal mucosa	3	male	SRS146769
596fc2de57601ec08a01fdee593292f0	682102541	faab18e1a137731cffda882560061d1d	external naris	3	male	SRS146779
faab18e1a137731cffda88256028c939	763435843	faab18e1a137731cffda882560067021	external naris	1	male	SRS013876
faab18e1a137731cffda88256028d26c	763435843	faab18e1a137731cffda882560067021	buccal mucosa	1	male	SRS013881
faab18e1a137731cffda882560545918	763496533	faab18e1a137731cffda88256006809f	external naris	2	male	SRS019119
faab18e1a137731cffda88256054630d	763496533	faab18e1a137731cffda88256006809f	buccal mucosa	2	male	SRS019124
faab18e1a137731cffda8825602bb99e	763577454	faab18e1a137731cffda88256006a2da	external naris	1	female	SRS014464
faab18e1a137731cffda8825602be6d0	763577454	faab18e1a137731cffda88256006a2da	buccal mucosa	1	female	SRS014472
596fc2de57601ec08a01fdee592d3cc8	763721271	faab18e1a137731cffda88256006ccfe	buccal mucosa	3	female	SRS1055085
596fc2de57601ec08a01fdee592d470e	763721271	faab18e1a137731cffda88256006ccfe	external naris	3	female	SRS1055087
faab18e1a137731cffda8825602fa9fa	763860675	faab18e1a137731cffda88256006ec30	buccal mucosa	1	male	SRS014890
faab18e1a137731cffda8825602fbfd0	763860675	faab18e1a137731cffda88256006ec30	external naris	1	male	SRS014901
faab18e1a137731cffda88256031055e	763901136	faab18e1a137731cffda88256006f29d	buccal mucosa	1	female	SRS015040
faab18e1a137731cffda88256031101e	763901136	faab18e1a137731cffda88256006f29d	external naris	1	female	SRS015051
faab18e1a137731cffda8825602dc98b	763961826	faab18e1a137731cffda882560070241	external naris	1	male	SRS014682
faab18e1a137731cffda8825602de501	763961826	faab18e1a137731cffda882560070241	buccal mucosa	1	male	SRS014686
faab18e1a137731cffda882560330552	763982056	faab18e1a137731cffda882560070871	external naris	1	male	SRS015269
faab18e1a137731cffda882560331523	763982056	faab18e1a137731cffda882560070871	buccal mucosa	1	male	SRS015274
596fc2de57601ec08a01fdee5921d70d	764062976	faab18e1a137731cffda882560071d3d	buccal mucosa	3	female	SRS144196
596fc2de57601ec08a01fdee5921fed1	764062976	faab18e1a137731cffda882560071d3d	external naris	3	female	SRS144213
faab18e1a137731cffda88256034648e	764083206	faab18e1a137731cffda882560072ab6	external naris	1	male	SRS015430
faab18e1a137731cffda882560347a4f	764083206	faab18e1a137731cffda882560072ab6	buccal mucosa	1	male	SRS015436
faab18e1a137731cffda88256036fb97	764224817	faab18e1a137731cffda882560074416	buccal mucosa	1	male	SRS015745
faab18e1a137731cffda88256036fcc4	764224817	faab18e1a137731cffda882560074416	external naris	1	male	SRS015752
596fc2de57601ec08a01fdee594c7193	764245047	faab18e1a137731cffda8825600748d0	buccal mucosa	2	female	SRS149581
596fc2de57601ec08a01fdee594c8166	764245047	faab18e1a137731cffda8825600748d0	external naris	2	female	SRS149591
faab18e1a137731cffda8825605310e8	764305738	faab18e1a137731cffda882560075cca	buccal mucosa	2	male	SRS018971
faab18e1a137731cffda882560532bdb	764305738	faab18e1a137731cffda882560075cca	external naris	2	male	SRS018981
faab18e1a137731cffda882560359dda	764346198	faab18e1a137731cffda882560077ad4	external naris	1	female	SRS015584
faab18e1a137731cffda88256035aa7c	764346198	faab18e1a137731cffda882560077ad4	buccal mucosa	1	female	SRS015592
596fc2de57601ec08a01fdee591df3eb	764366428	faab18e1a137731cffda882560077fbb	buccal mucosa	3	female	SRS143751
596fc2de57601ec08a01fdee591e0a06	764366428	faab18e1a137731cffda882560077fbb	external naris	3	female	SRS143738
faab18e1a137731cffda882560391733	764447348	faab18e1a137731cffda882560078dfb	buccal mucosa	1	male	SRS015985
faab18e1a137731cffda882560393157	764447348	faab18e1a137731cffda882560078dfb	external naris	1	male	SRS015996
faab18e1a137731cffda8825603616be	764487809	faab18e1a137731cffda88256007a718	external naris	1	male	SRS015640
faab18e1a137731cffda882560362bc2	764487809	faab18e1a137731cffda88256007a718	buccal mucosa	1	male	SRS015646
596fc2de57601ec08a01fdee5920490b	764508039	faab18e1a137731cffda88256007b4bf	buccal mucosa	3	male	SRS144017
596fc2de57601ec08a01fdee59209ff9	764508039	faab18e1a137731cffda88256007b4bf	external naris	3	male	SRS144038
faab18e1a137731cffda8825603a0755	764588959	faab18e1a137731cffda88256007b6f3	buccal mucosa	1	female	SRS016088
faab18e1a137731cffda8825603a3644	764588959	faab18e1a137731cffda88256007b6f3	external naris	1	female	SRS016105
faab18e1a137731cffda8825603aec3e	764649650	faab18e1a137731cffda88256007bc2d	external naris	1	female	SRS016188
faab18e1a137731cffda8825603af904	764649650	faab18e1a137731cffda88256007bc2d	buccal mucosa	1	female	SRS016196
596fc2de57601ec08a01fdee594f19b1	764872181	faab18e1a137731cffda882560081489	buccal mucosa	1	male	SRS149932
596fc2de57601ec08a01fdee594f17a5	764872181	faab18e1a137731cffda882560081489	external naris	1	male	SRS149938
faab18e1a137731cffda882560596f90	764892411	faab18e1a137731cffda882560082081	external naris	2	male	SRS019867
faab18e1a137731cffda882560597530	764892411	faab18e1a137731cffda882560082081	buccal mucosa	2	male	SRS019872
faab18e1a137731cffda882560501ba8	765013792	faab18e1a137731cffda882560083409	buccal mucosa	1	female	SRS018661
faab18e1a137731cffda882560502c39	765013792	faab18e1a137731cffda882560083409	external naris	1	female	SRS018671
faab18e1a137731cffda88256054cdd8	765034022	faab18e1a137731cffda8825600836aa	external naris	1	female	SRS019215
faab18e1a137731cffda88256054d751	765034022	faab18e1a137731cffda8825600836aa	buccal mucosa	1	female	SRS019221
faab18e1a137731cffda8825603bfe8a	765074482	faab18e1a137731cffda882560084345	external naris	1	male	SRS016292
faab18e1a137731cffda8825603c0dde	765074482	faab18e1a137731cffda882560084345	buccal mucosa	1	male	SRS016297
faab18e1a137731cffda8825604f1e1e	765094712	faab18e1a137731cffda882560085330	buccal mucosa	1	male	SRS018569
faab18e1a137731cffda8825604f5d73	765094712	faab18e1a137731cffda882560085330	external naris	1	male	SRS018585
faab18e1a137731cffda882560512069	765135172	faab18e1a137731cffda882560085d74	buccal mucosa	1	male	SRS018774
faab18e1a137731cffda882560513201	765135172	faab18e1a137731cffda882560085d74	external naris	1	male	SRS018784
596fc2de57601ec08a01fdee590a1dc0	765195863	faab18e1a137731cffda88256008696b	buccal mucosa	3	female	SRS104282
596fc2de57601ec08a01fdee590a2d7c	765195863	faab18e1a137731cffda88256008696b	external naris	3	female	SRS104302
596fc2de57601ec08a01fdee591f6e34	765256553	faab18e1a137731cffda882560087fc8	buccal mucosa	2	female	SRS143832
596fc2de57601ec08a01fdee591f78ad	765256553	faab18e1a137731cffda882560087fc8	external naris	2	female	SRS143841
596fc2de57601ec08a01fdee5944f5ac	765276783	faab18e1a137731cffda882560088adf	buccal mucosa	2	male	SRS148726
596fc2de57601ec08a01fdee594505fa	765276783	faab18e1a137731cffda882560088adf	external naris	2	male	SRS148736
596fc2de57601ec08a01fdee59119e9d	765337473	faab18e1a137731cffda882560089ede	buccal mucosa	2	female	SRS105140
596fc2de57601ec08a01fdee5911acbe	765337473	faab18e1a137731cffda882560089ede	external naris	2	female	SRS105128
596fc2de57601ec08a01fdee590d86be	765377934	faab18e1a137731cffda88256008a0ad	buccal mucosa	2	female	SRS104649
596fc2de57601ec08a01fdee590d60df	765377934	faab18e1a137731cffda88256008a0ad	external naris	2	female	SRS104641
596fc2de57601ec08a01fdee591007e2	765519544	faab18e1a137731cffda88256008ad61	buccal mucosa	2	male	SRS104964
596fc2de57601ec08a01fdee5910180f	765519544	faab18e1a137731cffda88256008ad61	external naris	2	male	SRS104974
faab18e1a137731cffda882560564b92	765560005	faab18e1a137731cffda88256008bf27	external naris	1	male	SRS019386
faab18e1a137731cffda88256056665b	765560005	faab18e1a137731cffda88256008bf27	buccal mucosa	1	male	SRS019391
596fc2de57601ec08a01fdee593de862	765620695	faab18e1a137731cffda88256008c706	buccal mucosa	2	female	SRS147933
596fc2de57601ec08a01fdee593e1447	765620695	faab18e1a137731cffda88256008c706	external naris	2	female	SRS147950
faab18e1a137731cffda8825605d4c63	765640925	faab18e1a137731cffda88256008c8f5	external naris	1	female	SRS053437
faab18e1a137731cffda8825605d5fac	765640925	faab18e1a137731cffda88256008c8f5	buccal mucosa	1	female	SRS057182
faab18e1a137731cffda88256059f5c6	765701615	faab18e1a137731cffda88256008de00	external naris	1	male	SRS046973
faab18e1a137731cffda88256059f7d9	765701615	faab18e1a137731cffda88256008de00	buccal mucosa	1	male	SRS050628
596fc2de57601ec08a01fdee5900f734	797461496	faab18e1a137731cffda88256008ede7	buccal mucosa	2	female	SRS893174
596fc2de57601ec08a01fdee5900fb48	797461496	faab18e1a137731cffda88256008ede7	external naris	2	female	SRS886673
596fc2de57601ec08a01fdee59112f88	823052294	faab18e1a137731cffda88256008fc22	buccal mucosa	2	male	SRS105091
596fc2de57601ec08a01fdee591142aa	823052294	faab18e1a137731cffda88256008fc22	external naris	2	male	SRS105080
596fc2de57601ec08a01fdee5916cd2b	857980665	faab18e1a137731cffda882560091d92	buccal mucosa	2	female	SRS142936
596fc2de57601ec08a01fdee5916c98b	857980665	faab18e1a137731cffda882560091d92	external naris	2	female	SRS142928
faab18e1a137731cffda8825605d7acf	861967750	faab18e1a137731cffda8825600923f5	buccal mucosa	1	male	SRS045254
faab18e1a137731cffda8825605d8ac1	861967750	faab18e1a137731cffda8825600923f5	external naris	1	male	SRS051613
596fc2de57601ec08a01fdee5932112a	863126187	faab18e1a137731cffda88256009245b	buccal mucosa	3	male	SRS146721
596fc2de57601ec08a01fdee593218b0	863126187	faab18e1a137731cffda88256009245b	external naris	3	male	SRS146731
596fc2de57601ec08a01fdee591d92a4	868454789	faab18e1a137731cffda8825600931d5	buccal mucosa	2	male	SRS143680
596fc2de57601ec08a01fdee591d9981	868454789	faab18e1a137731cffda8825600931d5	external naris	2	male	SRS143690
596fc2de57601ec08a01fdee5945fc49	884419868	faab18e1a137731cffda8825600949a5	buccal mucosa	3	female	SRS148822
596fc2de57601ec08a01fdee59460882	884419868	faab18e1a137731cffda8825600949a5	external naris	3	female	SRS148832
596fc2de57601ec08a01fdee5922e3b5	884797910	faab18e1a137731cffda882560094a7f	buccal mucosa	2	male	SRS144302
596fc2de57601ec08a01fdee5922fb94	884797910	faab18e1a137731cffda882560094a7f	external naris	2	male	SRS144312
596fc2de57601ec08a01fdee590f48c4	886389417	faab18e1a137731cffda882560095775	buccal mucosa	1	female	SRS893354
596fc2de57601ec08a01fdee590f4f48	886389417	faab18e1a137731cffda882560095775	external naris	1	female	SRS893356
